# Genomic patterns of introgression in interspecific populations created by crossing wheat with its wild relative

**DOI:** 10.1101/855106

**Authors:** Moses Nyine, Elina Adhikari, Marshall Clinesmith, Katherine W. Jordan, Allan K. Fritz, Eduard Akhunov

## Abstract

Introgression from wild relatives is a valuable source of novel allelic diversity for breeding. We investigated the genomic patterns of introgression from *Aegilops tauschii*, the diploid ancestor of the wheat D genome, into winter wheat (*Triticum aestivum*) cultivars. The population of 351 BC_1_F_3_:_5_ lines was selected based on phenology from crosses between six hexaploid wheat lines and 21 wheat-*Ae. tauschii* octoploids. SNP markers developed for this population and a diverse panel of 116 *Ae. tauschii* accessions by complexity-reduced genome sequencing were used to detect introgression based on the identity-by-descent analysis. Overall, introgression frequency positively correlated with recombination rate, with a high incidence of introgression at the ends of chromosomes and low in the pericentromeric regions, and was negatively related to sequence divergence between the parental genomes. Reduced introgression in the pericentromeric low-recombining regions spans nearly 2/3 of each chromosome arm, suggestive of the polygenic nature of introgression barriers that could be associated with multilocus negative epistasis between the alleles of wild and cultivated wheat. On the contrary, negative selection against the wild allele of *Tg*, controlling free-threshing trait and located in the high-recombining chromosomal region, led to reduced introgression only within ∼10 Mbp region around *Tg*. These results are consistent with the effect of selection on linked variation described by the Hill-Robertson effect, and offer insights into the introgression population development for crop imrpovement to ensure retention of introgressed diversity across entire genome.
