## Supplementary material for "Genomic patterns of introgression in interspecific populations created by crossing wheat with its wild relative": Table S1

### Sheet: Sheet1
Table S1. Summary of GBS data for the introgression lines, Ae. Tauschii and hexaploid wheat parents
Pedigree	Name	High quality reads	Aligned reads
Danby *2/TA 2389	100_1	2049996	1967321
Danby *2/TA 2389	100_2	2331168	2247672
Larry *2/TA 2521	103_3	161409	156150
Larry *2/TA 2521	103_4	4912476	4790412
Larry *2/TA 2521	103_5	6396012	6219033
Larry *2/TA 2521	103_6	5647962	5474948
Larry *2/TA 2521	103_7	5486870	5324064
Larry *2/TA 2536	104_1	4421446	4290357
Larry *2/TA 2536	104_10	6288400	6035931
Larry *2/TA 2536	104_11	5954723	5777907
Larry *2/TA 2536	104_12	7489319	7251615
Larry *2/TA 2536	104_13	6810227	6608557
Larry *2/TA 2536	104_14	11143766	10758375
Larry *2/TA 2536	104_2	4341872	4228160
Larry *2/TA 2536	104_3	6386126	6201602
Larry *2/TA 2536	104_4	5678061	5506819
Larry *2/TA 2536	104_5	7010973	6822536
Larry *2/TA 2536	104_6	8637239	8410737
Larry *2/TA 2536	104_7	6624075	6442003
Larry *2/TA 2536	104_8	8514894	8279537
Larry *2/TA 2536	104_9	7615169	7426198
KanMark *2/TA 2538	106_1	8232588	8010826
KanMark *2/TA 2538	106_10	6099416	5963089
KanMark *2/TA 2538	106_11	5467753	5337727
KanMark *2/TA 2538	106_12	5952211	5765200
KanMark *2/TA 2538	106_13	2960893	2886794
KanMark *2/TA 2538	106_2	6711203	6537360
KanMark *2/TA 2538	106_3	6962902	6743811
KanMark *2/TA 2538	106_4	4912683	4746764
KanMark *2/TA 2538	106_5	6817915	6644594
KanMark *2/TA 2538	106_6	6933475	6752890
KanMark *2/TA 2538	106_7	5653352	5507871
KanMark *2/TA 2538	106_8	4270710	4159104
KanMark *2/TA 2538	106_9	4583245	4468778
Larry *2/TA 2543	107_1	7332718	7119775
Larry *2/TA 2543	107_2	10967551	10629672
Larry *2/TA 2543	107_3	7301007	7085178
Larry *2/TA 2543	107_4	5328891	5182693
Larry *2/TA 2543	107_5	4686265	4558545
KS061278M-4 *2/TA 2543	108_1	7265782	7071971
KS061278M-4 *2/TA 2543	108_10	1951336	1894943
KS061278M-4 *2/TA 2543	108_11	4495796	4394313
KS061278M-4 *2/TA 2543	108_2	4753589	4620876
KS061278M-4 *2/TA 2543	108_3	4952584	4813869
KS061278M-4 *2/TA 2543	108_4	2056864	1995025
KS061278M-4 *2/TA 2543	108_5	4515138	4411677
KS061278M-4 *2/TA 2543	108_6	5477896	5355196
KS061278M-4 *2/TA 2543	108_7	5584355	5453285
KS061278M-4 *2/TA 2543	108_8	579271	551249
KS061278M-4 *2/TA 2543	108_9	4259362	4147557
KS061406LN~26*2/TA 2567	109_1	5144443	5021460
KS061406LN~26*2/TA 2567	109_10	5286897	5168794
KS061406LN~26*2/TA 2567	109_11	4567803	4457873
KS061406LN~26*2/TA 2567	109_12	3110416	3014130
KS061406LN~26*2/TA 2567	109_13	2054177	1987038
KS061406LN~26*2/TA 2567	109_14	3372369	3282916
KS061406LN~26*2/TA 2567	109_15	3059911	2964256
KS061406LN~26*2/TA 2567	109_16	3862981	3763816
KS061406LN~26*2/TA 2567	109_17	6211683	6067724
KS061406LN~26*2/TA 2567	109_18	5952291	5784041
KS061406LN~26*2/TA 2567	109_19	6237970	6107694
KS061406LN~26*2/TA 2567	109_2	6607483	6457624
KS061406LN~26*2/TA 2567	109_20	3318942	3241056
KS061406LN~26*2/TA 2567	109_21	3724848	3637927
KS061406LN~26*2/TA 2567	109_22	3838550	3735770
KS061406LN~26*2/TA 2567	109_23	2785990	2716376
KS061406LN~26*2/TA 2567	109_24	4147422	4048812
KS061406LN~26*2/TA 2567	109_25	5238984	5121030
KS061406LN~26*2/TA 2567	109_3	4465513	4367832
KS061406LN~26*2/TA 2567	109_4	5316261	5156033
KS061406LN~26*2/TA 2567	109_5	3281429	3180768
KS061406LN~26*2/TA 2567	109_6	4358075	4250231
KS061406LN~26*2/TA 2567	109_7	2481009	2395820
KS061406LN~26*2/TA 2567	109_8	4591387	4484259
KS061406LN~26*2/TA 2567	109_9	2058252	1986152
Larry *2/TA 10077	110_1	5898647	5760346
Larry *2/TA 10077	110_2	5502704	5365160
Larry *2/TA 10077	110_3	2058840	1970215
Larry *2/TA 10077	110_4	2901205	2832813
Larry *2/TA 10077	110_5	3917632	3809200
Larry *2/TA 10077	110_6	948878	907257
Larry *2/TA 10077	110_7	3802457	3703373
KS061406LN~26 *2/TA 2521	111_10	8510737	8326130
KS061406LN~26 *2/TA 2521	111_11	6402235	6273677
KS061406LN~26 *2/TA 2521	111_12	6654980	6518358
KS061406LN~26 *2/TA 2521	111_13	6308723	6174787
KS061406LN~26 *2/TA 2521	111_14	5856782	5738258
KS061406LN~26 *2/TA 2521	111_15	4041313	3961556
KS061406LN~26 *2/TA 2521	111_16	5184434	5069655
KS061406LN~26 *2/TA 2521	111_17	5471721	5364558
KS061406LN~26 *2/TA 2521	111_18	1133857	1112278
KS061406LN~26 *2/TA 2521	111_19	1625790	1592143
KS061406LN~26 *2/TA 2521	111_2	4847399	4741850
KS061406LN~26 *2/TA 2521	111_20	1823712	1775595
KS061406LN~26 *2/TA 2521	111_3	4422405	4328420
KS061406LN~26 *2/TA 2521	111_4	4144294	4059284
KS061406LN~26 *2/TA 2521	111_5	3814927	3726522
KS061406LN~26 *2/TA 2521	111_6	4944995	4834659
KS061406LN~26 *2/TA 2521	111_7	4361250	4243076
KS061406LN~26 *2/TA 2521	111_8	3983480	3862051
KS061406LN~26 *2/TA 2521	111_9	3789230	3710289
KanMark *2/TA 2543	112_1	2105204	2043196
KanMark *2/TA 2543	112_10	2795180	2722297
KanMark *2/TA 2543	112_11	3488954	3381473
KanMark *2/TA 2543	112_12	2630435	2557511
KanMark *2/TA 2543	112_13	2355290	2273873
KanMark *2/TA 2543	112_14	1720064	1675670
KanMark *2/TA 2543	112_15	1858107	1815416
KanMark *2/TA 2543	112_16	2402071	2342133
KanMark *2/TA 2543	112_2	2599327	2520384
KanMark *2/TA 2543	112_3	2385500	2323034
KanMark *2/TA 2543	112_4	2420727	2349303
KanMark *2/TA 2543	112_5	1771809	1725755
KanMark *2/TA 2543	112_6	1913096	1867728
KanMark *2/TA 2543	112_7	1788366	1749771
KanMark *2/TA 2543	112_8	2104743	2055536
KanMark *2/TA 2543	112_9	1852456	1807604
Danby/TA 10106	114_1	1986572	1936199
Danby/TA 10106	114_10	3698871	3605884
Danby/TA 10106	114_2	2727949	2645613
Danby/TA 10106	114_3	1935757	1885571
Danby/TA 10106	114_4	2367628	2310059
Danby/TA 10106	114_5	1699632	1641845
Danby/TA 10106	114_6	1965890	1911489
Danby/TA 10106	114_7	2725239	2653265
Danby/TA 10106	114_8	3359300	3268652
Danby/TA 10106	114_9	1797045	1755565
KanMark *2/TA 10106	116_1	3176692	3083687
KanMark *2/TA 10106	116_10	3290258	3181802
KanMark *2/TA 10106	116_11	2600963	2525741
KanMark *2/TA 10106	116_12	2255723	2191096
KanMark *2/TA 10106	116_13	2296529	2236488
KanMark *2/TA 10106	116_14	2113542	2059216
KanMark *2/TA 10106	116_15	1349064	1309174
KanMark *2/TA 10106	116_16	563485	543395
KanMark *2/TA 10106	116_17	1778905	1722152
KanMark *2/TA 10106	116_18	2611369	2537482
KanMark *2/TA 10106	116_19	2962671	2874412
KanMark *2/TA 10106	116_2	1377578	1342283
KanMark *2/TA 10106	116_20	1724994	1677391
KanMark *2/TA 10106	116_21	2686391	2614076
KanMark *2/TA 10106	116_3	3166124	3061687
KanMark *2/TA 10106	116_4	2070213	2020014
KanMark *2/TA 10106	116_5	1877173	1830533
KanMark *2/TA 10106	116_6	2204735	2143433
KanMark *2/TA 10106	116_7	3094809	3008611
KanMark *2/TA 10106	116_8	1465715	1413986
KanMark *2/TA 10106	116_9	2320214	2259003
KanMark *2/TA 10142	117_1	2718157	2639680
KanMark *2/TA 10142	117_2	2365447	2300315
KanMark *2/TA 10142	117_3	2030022	1967940
KS061278M-4/TA 10155//Danby	118_1	734434	709640
KS061278M-4/TA 10155//Danby	118_10	2959547	2877375
KS061278M-4/TA 10155//Danby	118_11	2601508	2522966
KS061278M-4/TA 10155//Danby	118_12	3434143	3303680
KS061278M-4/TA 10155//Danby	118_13	2863314	2781000
KS061278M-4/TA 10155//Danby	118_14	877397	855393
KS061278M-4/TA 10155//Danby	118_15	1760014	1712826
KS061278M-4/TA 10155//Danby	118_16	2818348	2723066
KS061278M-4/TA 10155//Danby	118_17	1513242	1456570
KS061278M-4/TA 10155//Danby	118_18	2686949	2605378
KS061278M-4/TA 10155//Danby	118_19	3551793	3444299
KS061278M-4/TA 10155//Danby	118_2	2233593	2173492
KS061278M-4/TA 10155//Danby	118_20	2449858	2381988
KS061278M-4/TA 10155//Danby	118_3	3048588	2933405
KS061278M-4/TA 10155//Danby	118_4	1607331	1568810
KS061278M-4/TA 10155//Danby	118_5	1318330	1281197
KS061278M-4/TA 10155//Danby	118_6	2115785	2044863
KS061278M-4/TA 10155//Danby	118_7	2655955	2574945
KS061278M-4/TA 10155//Danby	118_8	1610504	1564463
KS061278M-4/TA 10155//Danby	118_9	2399719	2323114
Danby *2/TA 10189	120_1	3834901	3718722
Danby *2/TA 10189	120_2	1919552	1868387
Danby *2/TA 10189	120_3	1685460	1645245
Danby *2/TA 10189	120_4	2642611	2561106
Danby *2/TA 10193	121_1	2338536	2267293
Danby *2/TA 10193	121_2	1806749	1756588
Danby *2/TA 10193	121_4	1302522	1275410
Danby *2/TA 10193	121_5	901256	884210
Danby *2/TA 10193	121_6	1298385	1273970
Danby *2/TA 10193	121_7	826989	810293
Danby *2/TA 10193	121_8	1161870	1140495
KS061278M-4 *2/TA 10193	122_1	1019614	997643
KS061278M-4 *2/TA 10193	122_2	1045914	1024385
KS061278M-4 *2/TA 10193	122_3	1084904	1065344
KS061278M-4 *2/TA 10193	122_4	1157100	1133797
KS061278M-4 *2/TA 10193	122_5	1402077	1374956
KS061278M-4 *2/TA 10193	122_6	1336081	1311153
KS061278M-4 *2/TA 10193	122_7	1154729	1132882
KS061278M-4 *2/TA 10193	122_8	1401101	1373324
KanMark *2/TA 10193	123_1	1516872	1486948
KanMark *2/TA 10193	123_3	1397804	1372824
Danby/TA 1634//KS061862M-17	89_1	173800	164885
Danby/TA 1634//KS061862M-17	89_10	212080	200399
Danby/TA 1634//KS061862M-17	89_11	322273	311036
Danby/TA 1634//KS061862M-17	89_12	356579	344351
Danby/TA 1634//KS061862M-17	89_13	302129	291846
Danby/TA 1634//KS061862M-17	89_14	216488	206890
Danby/TA 1634//KS061862M-17	89_15	260398	250812
Danby/TA 1634//KS061862M-17	89_16	249624	238919
Danby/TA 1634//KS061862M-17	89_17	291913	278674
Danby/TA 1634//KS061862M-17	89_2	344962	333029
Danby/TA 1634//KS061862M-17	89_3	461357	445656
Danby/TA 1634//KS061862M-17	89_4	170548	160665
Danby/TA 1634//KS061862M-17	89_5	267271	257096
Danby/TA 1634//KS061862M-17	89_6	213073	204661
Danby/TA 1634//KS061862M-17	89_7	259222	250400
Danby/TA 1634//KS061862M-17	89_8	221703	212598
Danby/TA 1634//KS061862M-17	89_9	281804	271694
KS061278M-4/TA 1642//Larry	92_1	272907	261965
KS061278M-4/TA 1642//Larry	92_10	295812	285789
KS061278M-4/TA 1642//Larry	92_11	606612	585076
KS061278M-4/TA 1642//Larry	92_12	553391	534726
KS061278M-4/TA 1642//Larry	92_2	529782	511621
KS061278M-4/TA 1642//Larry	92_3	233899	224195
KS061278M-4/TA 1642//Larry	92_4	318004	303575
KS061278M-4/TA 1642//Larry	92_5	307543	294258
KS061278M-4/TA 1642//Larry	92_6	257097	248557
KS061278M-4/TA 1642//Larry	92_7	229732	221110
KS061278M-4/TA 1642//Larry	92_8	243150	230782
KS061278M-4/TA 1642//Larry	92_9	281334	271574
KanMark *2/TA 1642	93_1	215665	207329
KanMark *2/TA 1642	93_10	246699	237697
KanMark *2/TA 1642	93_11	200788	193084
KanMark *2/TA 1642	93_12	322821	310361
KanMark *2/TA 1642	93_13	302280	292774
KanMark *2/TA 1642	93_14	265928	257300
KanMark *2/TA 1642	93_15	275642	267043
KanMark *2/TA 1642	93_16	230403	222687
KanMark *2/TA 1642	93_17	185585	178486
KanMark *2/TA 1642	93_18	264315	255674
KanMark *2/TA 1642	93_19	214519	205801
KanMark *2/TA 1642	93_2	202365	191585
KanMark *2/TA 1642	93_20	192053	185223
KanMark *2/TA 1642	93_21	243585	235805
KanMark *2/TA 1642	93_22	253041	244589
KanMark *2/TA 1642	93_3	260597	247676
KanMark *2/TA 1642	93_4	273679	264118
KanMark *2/TA 1642	93_5	281757	271802
KanMark *2/TA 1642	93_6	223473	216576
KanMark *2/TA 1642	93_7	392103	380128
KanMark *2/TA 1642	93_8	330587	318835
KanMark *2/TA 1642	93_9	187777	179939
KS061406LN~26 *2/TA 2374	94_1	193239	187069
KS061406LN~26 *2/TA 2374	94_10	211331	204105
KS061406LN~26 *2/TA 2374	94_11	159701	152503
KS061406LN~26 *2/TA 2374	94_12	217851	211318
KS061406LN~26 *2/TA 2374	94_13	139927	134408
KS061406LN~26 *2/TA 2374	94_15	151229	146314
KS061406LN~26 *2/TA 2374	94_16	101089	97454
KS061406LN~26 *2/TA 2374	94_18	116013	111775
KS061406LN~26 *2/TA 2374	94_19	96041	92865
KS061406LN~26 *2/TA 2374	94_2	230818	223369
KS061406LN~26 *2/TA 2374	94_20	112101	108715
KS061406LN~26 *2/TA 2374	94_21	99204	95745
KS061406LN~26 *2/TA 2374	94_22	188229	182173
KS061406LN~26 *2/TA 2374	94_23	180011	174741
KS061406LN~26 *2/TA 2374	94_24	168024	162759
KS061406LN~26 *2/TA 2374	94_26	132686	127792
KS061406LN~26 *2/TA 2374	94_27	103957	99959
KS061406LN~26 *2/TA 2374	94_28	136326	131975
KS061406LN~26 *2/TA 2374	94_3	225108	217059
KS061406LN~26 *2/TA 2374	94_4	203782	197295
KS061406LN~26 *2/TA 2374	94_5	191589	183164
KS061406LN~26 *2/TA 2374	94_6	241916	231858
KS061406LN~26 *2/TA 2374	94_7	188399	181965
KS061406LN~26 *2/TA 2374	94_8	201515	194549
KS061406LN~26 *2/TA 2374	94_9	186732	180874
KanMark *2/TA 2378	96_10	196351	190320
KanMark *2/TA 2378	96_11	4831318	4609698
KanMark *2/TA 2378	96_12	5431430	5128299
KanMark *2/TA 2378	96_13	3709013	3516308
KanMark *2/TA 2378	96_14	3901241	3730023
KanMark *2/TA 2378	96_15	3247356	3094519
KanMark *2/TA 2378	96_16	4939160	4737237
KanMark *2/TA 2378	96_17	7693935	7394661
KanMark *2/TA 2378	96_8	5589869	5378454
KanMark *2/TA 2378	96_9	7445737	7120571
Danby*2/TA 2388	97_1	182694	176441
Danby*2/TA 2388	97_10	5690547	5487223
Danby*2/TA 2388	97_11	6800799	6561850
Danby*2/TA 2388	97_12	4634734	4472030
Danby*2/TA 2388	97_13	5000762	4828855
Danby*2/TA 2388	97_14	4144625	3999246
Danby*2/TA 2388	97_15	4249804	4094670
Danby*2/TA 2388	97_16	3121884	3011332
Danby*2/TA 2388	97_17	6941219	6698072
Danby*2/TA 2388	97_18	2145442	2070259
Danby*2/TA 2388	97_19	5895634	5694236
Danby*2/TA 2388	97_2	6040923	5838430
Danby*2/TA 2388	97_20	8761645	8448344
Danby*2/TA 2388	97_21	6542248	6294094
Danby*2/TA 2388	97_22	2078933	1996784
Danby*2/TA 2388	97_23	3566636	3429407
Danby*2/TA 2388	97_3	8154704	7860447
Danby*2/TA 2388	97_4	6257978	5973125
Danby*2/TA 2388	97_5	5985700	5752968
Danby*2/TA 2388	97_6	6871607	6493720
Danby*2/TA 2388	97_7	3088826	2945013
Danby*2/TA 2388	97_8	4098584	3953719
Danby*2/TA 2388	97_9	6012994	5788255
KS061406LN~26 *2/TA 2388	98_1	7823254	7527023
KS061406LN~26 *2/TA 2388	98_10	5587203	5386393
KS061406LN~26 *2/TA 2388	98_11	4417357	4259669
KS061406LN~26 *2/TA 2388	98_12	2843859	2745017
KS061406LN~26 *2/TA 2388	98_13	4689424	4502008
KS061406LN~26 *2/TA 2388	98_14	3580770	3460648
KS061406LN~26 *2/TA 2388	98_15	3743911	3607227
KS061406LN~26 *2/TA 2388	98_16	3667040	3525616
KS061406LN~26 *2/TA 2388	98_17	5424433	5230926
KS061406LN~26 *2/TA 2388	98_18	5195557	5019045
KS061406LN~26 *2/TA 2388	98_19	6770448	6548349
KS061406LN~26 *2/TA 2388	98_2	4927604	4761863
KS061406LN~26 *2/TA 2388	98_3	3693176	3571905
KS061406LN~26 *2/TA 2388	98_4	3767226	3629958
KS061406LN~26 *2/TA 2388	98_5	3373090	3259847
KS061406LN~26 *2/TA 2388	98_6	4351655	4187304
KS061406LN~26 *2/TA 2388	98_7	1610964	1549999
KS061406LN~26 *2/TA 2388	98_8	3228172	3108623
KS061406LN~26 *2/TA 2388	98_9	3108017	3005616
KanMark *2/TA 2388	99_1	4613870	4460464
KanMark *2/TA 2388	99_10	3381073	3278340
KanMark *2/TA 2388	99_11	4040982	3897990
KanMark *2/TA 2388	99_12	4768521	4579349
KanMark *2/TA 2388	99_13	2137365	2048871
KanMark *2/TA 2388	99_14	4898648	4737906
KanMark *2/TA 2388	99_15	1651226	1593851
KanMark *2/TA 2388	99_16	2408817	2332434
KanMark *2/TA 2388	99_17	4002261	3853987
KanMark *2/TA 2388	99_18	493451	476153
KanMark *2/TA 2388	99_19	1621706	1565003
KanMark *2/TA 2388	99_2	3332600	3197609
KanMark *2/TA 2388	99_20	873482	843549
KanMark *2/TA 2388	99_21	2101542	2025346
KanMark *2/TA 2388	99_22	2670120	2576088
KanMark *2/TA 2388	99_23	1775109	1715819
KanMark *2/TA 2388	99_24	1712624	1656635
KanMark *2/TA 2388	99_25	1406557	1360108
KanMark *2/TA 2388	99_3	4496812	4342949
KanMark *2/TA 2388	99_4	3550340	3406556
KanMark *2/TA 2388	99_5	3955745	3806483
KanMark *2/TA 2388	99_6	3449048	3315112
KanMark *2/TA 2388	99_7	4049765	3885253
KanMark *2/TA 2388	99_8	4436803	4290686
KanMark *2/TA 2388	99_9	3816871	3678216
Parent	Danby	5108318	3779647
Parent	KS061278M_4	852374	652345
Parent	KS061406LN_26	706848	546438
Parent	KS061862M_17	124690	94348
Parent	KanMark	744475	615997
Parent	Larry	1357210	1065264
Parent	TA10077	4943767	4804215
Parent	TA10106	5321268	5169924
Parent	TA10142	5590096	5325255
Parent	TA10155	2913481	2805745
Parent	TA10166	4596927	4418589
Parent	TA10189	3913943	3768258
Parent	TA10193	5088609	4931473
Parent	TA1634	3537809	3373438
Parent	TA1642	4686309	4444729
Parent	TA2374	3749299	3621736
Parent	TA2378	3503050	3313222
Parent	TA2388	4390260	4245618
Parent	TA2389	4497033	4363538
Parent	TA2395	5239898	5051705
Parent	TA2398	4906728	4749459
Parent	TA2489	3458174	3327513
Parent	TA2521	4612178	4450443
Parent	TA2536	3336148	3226688
Parent	TA2538	4193721	4071967
Parent	TA2543	4847728	4697010
Parent	TA2567	3459592	3326087
	Total	1129287741	1092487584
	Average	3.03572e+06	2.93679e+06
