## Supplementary material for "Genomic patterns of introgression in interspecific populations created by crossing wheat with its wild relative": Table S2

### Sheet: Sheet1
Table S2. Summary of GBS data for 116 Ae. tauschii accessions used as a reference panel
Name	High quality reads	Aligneded reads
AT-12862	3304854	2953936
AT-134	2108681	1834797
AT-1590	2551155	2292883
AT-2001	1185	1025
AT-2016	2150723	1949509
AT-2036	1845285	1656408
AT-2038	2885793	2612816
AT-2051-2	4571280	4149505
AT-2095	2270245	2006966
AT-2111	2809812	2462843
AT-2112	2318434	2004975
AT-2115	2248982	1945545
AT-2123	3437245	3009188
AT-2128	2080873	1866248
AT-2131	2892378	2582034
AT-2133	2207096	1914988
AT-2134	117740	101653
AT-2137	1983120	1724930
AT-2139	1399488	1240102
AT-2140	3539240	3095188
AT-2141	3663373	3149679
AT-2142	5269629	4648366
AT-2147	1473332	1260061
AT-2168	2320651	2062476
AT-2170	2540295	2276792
AT-337	2252764	1992797
AT-378	2366955	2128254
AT-416	3198627	2890140
AT-475	582550	517545
AT-545	2791546	2493522
AT-552	2429759	2167568
AT-7612a	2439716	2173785
AT-79TK057-318	2958352	2605991
AT-79TK057-322-1	2857408	2515370
AT-79TK057-324	2859945	2522004
AT-79TK061-342	2615426	2261375
AT-79TK064-354	2900646	2612301
AT-79TK075-405	2951402	2664795
AT-79TK091-454	267619	236902
AT-79TK091-455-1	2549348	2295690
AT-79TK091-455-2	2555688	2300788
AT-79TK092-467-1	3391674	3075898
AT-79TK093-471	3322076	3001763
AT-84TK483-002	2031810	1835273
AT-84TK501-003	2572089	2326155
AT-84TK501-007	4129411	3720024
AT-84TK501-008	6548789	5887734
AT-84TK501-009	5089068	4551552
AT-84TK501-012	6815689	6096520
AT-84TK501-012-2	5171650	4601527
AT-84TK501-061	4247385	3813703
AT-84TK530-002	5996759	5232829
AT-84TK532-001	4630264	4118201
AT-84TK534-004	3807875	3393822
AT-84TK562-005	6347166	5643873
AT-84TK572-004.00	3859501	3437493
AT-84TK573.1-001	4647821	4165440
AT-84TK666-002	3132757	2777376
AT-KU-2001	3285149	2938892
AT-KU-2003	2456409	2204757
AT-KU-2013	3679152	3312072
AT-KU-2019	2910327	2623211
AT-KU-2059	3881026	3466247
AT-KU-2069	2756738	2387612
AT-KU-2074	3235118	2817758
AT-KU-2082	1792640	1585062
AT-KU-2083	3929855	3401319
AT-KU-2117	3457309	2949013
AT-KU-2118	3634034	3118316
AT-KU-2126	2985225	2569747
AT-Meyeri	2491873	2112320
AT-TA1600	3834157	3224105
AT-TA1641	4577143	3952466
AT-TA1651	4059892	3512571
AT-TA1665	3920638	3398580
AT-TA1669	4805410	4116931
AT-TA1671	961030	817777
AT-TA1682	5029507	4344697
AT-TA1683	3498110	2986830
AT-TA1686	4939292	4211410
AT-TA1693	3349255	2848930
AT-TA1706	4367828	3826350
AT-TA2375	1478393	1263505
AT-TA2486	1807583	1598909
AT-TA2529	1261501	1063627
AT-TA2530	1256357	1076642
AT-TA2570	953921	827244
AT-TJK2006:042	692808	419147
AT-TJK2006:092	885244	786307
AT-TJK2006:154	579431	355635
AT-TJK2006:159	513229	450690
AT-TJK2006:191	2984176	2660304
AT-TJK2006:200	2639829	1550061
AT-TKM02-010	1154652	1013128
AT-TKM03-016	668406	583691
AT-TKM11-067	41284	35281
AT-TKM12-085	512551	449441
AT-TKM13-100	546651	474500
AT-TKM13-101	762843	655321
AT-TKM16-126	785367	687888
AT-TKM18-141	310790	271494
AT-TKM26-178	511925	447623
AT-TKM28-193	714942	623597
AT-TKM29-198	577785	505108
AT-TKM31-219	812292	714396
AT-TKM34-253	673105	587626
AT-TKM39-345	830974	720218
AT-TKM46-397	1174894	1025819
AT-TU85-005-01	222253	196423
AT-TU85-007-01	2362093	2095360
AT-TU85-018-02	3541090	3141399
AT-TU85-034-03	4604280	4088669
AT-TU85-035-01	5274681	4687826
AT-TU86-08-03	5238997	4630440
AT-TU86-12-02	4808408	4253624
AT-TU86-43-01	3224012	2882111
Total	314554288	276410950
Average	2.71167e+06	2.38285e+06
