## Supplementary material for "Genomic patterns of introgression in interspecific populations created by crossing wheat with its wild relative": Table S3

### Sheet: Sheet1
Table S3. Origin of Ae. tauschii accessions used as reference panel, the source of 21 Ae. tauschii used as introgression parents and their grouping based on the first two principal components
Genotype	Group	Origin	Lineage	PC1	PC2
AT_12862	AT	AFG	L1a	-42.5362	12.1108
AT_134	AT	IRN	L2	97.9107	1.30434
AT_1590	AT	AFG	L1a	-42.7682	12.1326
AT_2001	AT	PAK	L1b	-45.8388	0.869389
AT_2016	AT	PAK	L1a	-42.6731	11.934
AT_2036	AT	AFG	L1a	-43.3297	9.63566
AT_2038	AT	AFG	L1a	-42.8029	12.2188
AT_2051_2	AT	AFG	L1a	-42.8075	14.2269
AT_2095	AT	AFG	L1a	-42.663	13.7131
AT_2111	AT	IRN	L2	98.4708	1.07183
AT_2112	AT	IRN	L2	98.6721	1.45191
AT_2115	AT	IRN	L2	98.8896	1.48782
AT_2123	AT	IRN	L2	99.0143	1.21346
AT_2128	AT	IRN	L1a	-43.0193	11.8717
AT_2131	AT	IRN	L2	96.7663	-1.38418
AT_2133	AT	IRN	L2	100.297	0.76567
AT_2134	AT	IRN	L2	101.486	0.863363
AT_2137	AT	IRN	L2	100.354	1.75231
AT_2139	AT	IRN	L2	98.1526	2.01888
AT_2140	AT	IRN	L2	97.1212	1.99995
AT_2141	AT	IRN	L2	96.6496	1.86833
AT_2142	AT	IRN	L2	97.6515	1.99843
AT_2147	AT	IRN	L2	97.1775	1.76822
AT_2168	AT	IRN	L1b	-40.8575	-12.1006
AT_2170	AT	IRN	L1b	-39.8684	-12.6014
AT_337	AT	AFG	L1a	-42.6263	15.1662
AT_378	AT	AFG	L1a	-42.7978	14.16
AT_416	AT	AFG	L1a	-42.7395	13.5381
AT_475	AT	AFG	L1a	-43.1147	11.7045
AT_545	AT	AFG	L1a	-39.751	13.573
AT_552	AT	AFG	L1a	-42.4711	15.589
AT_7612a	AT	TUR	L1b	-39.4215	-9.99347
AT_79TK057_318	AT	TUR	L2	94.8538	-0.876662
AT_79TK057_322_1	AT	TUR	L2	96.7366	-0.976368
AT_79TK057_324	AT	TUR	L2	96.9897	-1.03216
AT_79TK061_342	AT	TUR	L2	97.183	-0.62018
AT_79TK064_354	AT	TUR	L1b	-40.5097	-16.665
AT_79TK075_405	AT	TUR	L1b	-40.3443	-18.481
AT_79TK091_454	AT	TUR	L1b	-42.5141	-14.0759
AT_79TK091_455_1	AT	TUR	L1b	-40.4376	-17.0109
AT_79TK091_455_2	AT	TUR	L1b	-40.2087	-18.4926
AT_79TK092_467_1	AT	TUR	L1b	-40.057	-18.7748
AT_79TK093_471	AT	TUR	L1b	-40.1478	-15.605
AT_84TK483_002	AT	TUR	L1b	-40.9582	-15.9122
AT_84TK501_003	AT	TUR	L1b	-40.935	-21.5376
AT_84TK501_007	AT	TUR	L1b	-40.9463	-21.4838
AT_84TK501_008	AT	TUR	L1b	-40.7385	-21.5722
AT_84TK501_009	AT	TUR	L1b	-40.8519	-21.5664
AT_84TK501_012	AT	TUR	L1b	-40.6661	-21.5525
AT_84TK501_012_2	AT	TUR	L1b	-40.7692	-21.4971
AT_84TK501_061	AT	TUR	L1b	-40.8044	-21.6595
AT_84TK530_002	AT	TUR	L1b	-40.2183	-17.3086
AT_84TK532_001	AT	TUR	L1b	-40.7919	-18.1442
AT_84TK534_004	AT	TUR	L1b	-40.3206	-16.0317
AT_84TK562_005	AT	TUR	L1b	-40.6464	-15.5528
AT_84TK572_004_00	AT	TUR	L1b	-40.461	-18.3272
AT_84TK573_1_001	AT	TUR	L1b	-40.4498	-18.5726
AT_84TK666_002	AT	TUR	L1b	-39.8557	-17.6828
AT_KU_2001	AT	PAK	L1a	-42.9582	13.6974
AT_KU_2003	AT	PAK	L1a	-42.3705	12.5751
AT_KU_2013	AT	AFG	L1a	-42.9783	11.92
AT_KU_2019	AT	AFG	L1a	-43.1002	12.1034
AT_KU_2059	AT	AFG	L1a	-42.8372	15.5959
AT_KU_2069	AT	IRN	L2	96.6001	-2.04125
AT_KU_2074	AT	IRN	L2	97.7903	1.33599
AT_KU_2082	AT	IRN	L1a	-41.8279	9.68882
AT_KU_2083	AT	IRN	L2	96.6762	-0.309864
AT_KU_2117	AT	IRN	L2	95.9955	-2.25149
AT_KU_2118	AT	IRN	L2	96.1335	-2.26351
AT_KU_2126	AT	IRN	L2	97.6682	-0.823795
AT_Meyeri	AT	IRN	L2	96.2339	0.0823862
AT_TA1600	AT	IRN	L2	100.708	1.12497
AT_TA1641	AT	IRN	L2	99.0706	0.478738
AT_TA1651	AT	IRN	L2	99.6264	0.934362
AT_TA1665	AT	AZE	L2	97.6944	-0.918949
AT_TA1669	AT	AZE	L2	96.8006	-0.736986
AT_TA1671	AT	AZE	L2	98.5508	0.254465
AT_TA1682	AT	AZE	L2	96.9854	-0.645058
AT_TA1683	AT	AZE	L2	98.4593	-0.461647
AT_TA1686	AT	AZE	L2	97.7148	-1.22205
AT_TA1693	AT	TKM	L2	96.831	-0.0564076
AT_TA1706	AT	IRN	L1a	-37.1659	0.985683
AT_TA2375	AT	IRN	L2	92.7938	-2.40432
AT_TA2486	AT	IRN	L1b	-38.1868	-11.8293
AT_TA2529	AT	IRN	L2	94.0151	0.930166
AT_TA2530	AT	IRN	L2	81.9819	1.37032
AT_TA2570	AT	ARM	L1b	-39.6847	-15.3285
AT_TJK2006_042	AT	TJK	L1b	-38.0986	-9.39195
AT_TJK2006_092	AT	TJK	L1a	-43.3492	13.3994
AT_TJK2006_154	AT	TJK	L1b	-38.3074	-8.56657
AT_TJK2006_159	AT	TJK	L1a	-43.8203	13.426
AT_TJK2006_191	AT	TJK	L1a	-42.9354	12.8435
AT_TJK2006_200	AT	TJK	L1b	-36.7129	-9.46727
AT_TKM02_010	AT	TKM	L1a	-42.0094	7.0615
AT_TKM03_016	AT	TKM	L1a	-42.463	10.0018
AT_TKM11_067	AT	TKM	L1a	-44.6071	6.04199
AT_TKM12_085	AT	TKM	L1a	-43.4014	11.5407
AT_TKM13_100	AT	TKM	L1a	-42.7463	12.2763
AT_TKM13_101	AT	TKM	L1a	-42.0129	12.414
AT_TKM16_126	AT	TKM	L1a	-41.9558	11.0758
AT_TKM18_141	AT	TKM	L1a	-42.989	10.7462
AT_TKM26_178	AT	TKM	L1a	-42.9606	11.1577
AT_TKM28_193	AT	TKM	L1a	-42.5488	11.0652
AT_TKM29_198	AT	TKM	L1a	-42.3212	9.63226
AT_TKM31_219	AT	TKM	L1a	-42.3389	11.2632
AT_TKM34_253	AT	TKM	L1a	-42.834	10.1038
AT_TKM39_345	AT	TKM	L1a	-42.4862	10.3237
AT_TKM46_397	AT	TKM	L1a	-42.6341	12.8947
AT_TU85_005_01	AT	TUR	L1b	-42.8116	-15.4779
AT_TU85_007_01	AT	TUR	L1b	-40.6961	-18.295
AT_TU85_018_02	AT	TUR	L1b	-40.529	-16.7702
AT_TU85_034_03	AT	TUR	L1b	-30.8449	-18.3058
AT_TU85_035_01	AT	TUR	L1b	-40.8992	-17.6289
AT_TU86_08_03	AT	TUR	L1b	-39.3458	-19.2602
AT_TU86_12_02	AT	TUR	L1b	-38.0296	-16.6507
AT_TU86_43_01	AT	TUR	L1b	-40.8225	-15.4249
TA10077	ILP_AT	PAK (WGRC)	L1a	-42.8729	12.2094
TA10106	ILP_AT	KYR (WGRC)	L1a	-42.2026	13.5288
TA10142	ILP_AT	SYR (WGRC)	L2	96.5553	1.77887
TA10155	ILP_AT	TAJ (WGRC)	L1a	-42.6698	16.2012
TA10166	ILP_AT	TKM (WGRC)	L1a	-41.5437	12.4163
TA10189	ILP_AT	UZB (WGRC)	L1a	-42.3828	14.7828
TA10193	ILP_AT	UZB (WGRC)	L1a	-42.2647	14.7974
TA1634	ILP_AT	TUR (WGRC)	L1a	-42.5965	14.3769
TA1642	ILP_AT	IRN (WGRC)	L2	99.5871	1.68514
TA2374	ILP_AT	PAK (WGRC)	L1a	-42.9038	12.9731
TA2378	ILP_AT	IRN (WGRC)	L2	94.9648	1.60118
TA2388	ILP_AT	AFG (WGRC)	L1a	-43.3653	14.0747
TA2389	ILP_AT	AFG (WGRC)	L1a	-42.6958	13.4227
TA2395	ILP_AT	AFG (WGRC)	L1a	-42.4749	12.9192
TA2398	ILP_AT	NA (WGRC)	L1a	-42.9108	12.2242
TA2489	ILP_AT	IRN (WGRC)	L1b	-40.5329	-14.8712
TA2521	ILP_AT	IRN (WGRC)	L1b	-40.8727	-6.05881
TA2536	ILP_AT	AFG (WGRC)	L1a	-42.5813	12.6661
TA2538	ILP_AT	AFG (WGRC)	L1a	-42.4429	12.7499
TA2543	ILP_AT	AFG (WGRC)	L1a	-42.4539	13.6135
TA2567	ILP_AT	ARM (WGRC)	L1b	-39.706	-15.8216
Key
AFG	Afghanistan
ARM	Armenia
AZE	Azerbaijan
IRN	Iran
KYR	Kyrgyzstan
PAK	Pakistan
SYR	Syria
TJK	Tajikistan
TKM	Turkmenistan
TUR	Turkey
UZB	Uzbekistan
WGRC	Wheat Genetics and Genomics Resource Center
