## Supplementary material for "Genomic patterns of introgression in interspecific populations created by crossing wheat with its wild relative": Table S5

### Sheet: Rec. rate vs distance
Table S5. Pearson's correlation coefficients between recombination rate within 2Mb windows and the physical genomic distance from the centromere toward the telomeres on both chromosome arms in 16 Ae. tauschii introgression families
Family	1DS		1DL		2DS		2DL		3DS		3DL		4DS		4DL		5DS		5DL		6DS		6DL		7DS		7DL
	r	P-value	r	P-value	r	P-value	r	P-value	r	P-value	r	P-value	r	P-value	r	P-value	r	P-value	r	P-value	r	P-value	r	P-value	r	P-value	r	P-value
FAM89	0.428039	7.14e-09	0.366852	7.454e-12	0.49278	< 2.2e-16	0.505692	< 2.2e-16	0.430782	3.578e-12	0.40589	< 2.2e-16	0.187014	0.01125	0.285182	1.619e-07	0.338002	2.534e-06	0.0488442	0.3417	0.463282	9.922e-13	0.339479	1.963e-08	0.403201	1.321e-14	0.546723	< 2.2e-16
FAM92	0.401945	6.649e-08	0.0529926	0.3394	0.539366	< 2.2e-16	0.507448	< 2.2e-16	0.538641	< 2.2e-16	0.360882	4.872e-13	0.467236	2.597e-11	0.226032	3.808e-05	0.272395	0.0001761	0.31898	1.853e-10	0.577875	< 2.2e-16	0.364053	1.441e-09	0.454173	< 2.2e-16	0.412128	9.033e-14
FAM93	0.469397	1.379e-10	0.0113389	0.8381	0.343776	8.572e-09	0.501179	< 2.2e-16	0.423072	9.413e-12	0.129365	0.01194	0.310528	1.884e-05	0.184141	0.000836	0.240482	0.0009763	0.487013	< 2.2e-16	0.529004	< 2.2e-16	0.361937	1.821e-09	0.542839	< 2.2e-16	0.409037	1.436e-13
FAM94	0.323785	1.858e-05	0.268522	8.311e-07	0.462139	1.766e-15	0.376854	1.942e-14	0.254214	7.292e-05	0.281004	2.853e-08	0.4027	1.591e-08	0.319173	3.734e-09	0.496423	6.666e-13	-0.157482	0.002049	0.382448	7.944e-09	0.445525	4.41e-14	0.476759	< 2.2e-16	0.56609	< 2.2e-16
FAM96	0.208724	0.006625	0.14893	0.006978	0.477041	< 2.2e-16	0.413301	< 2.2e-16	0.453681	1.744e-13	0.348627	3.252e-12	0.330447	4.911e-06	0.341341	2.443e-10	0.320437	8.72e-06	0.208253	4.193e-05	0.403063	1.002e-09	0.169893	0.006028	0.489844	< 2.2e-16	0.324495	8.261e-09
FAM97	0.4666	1.831e-10	0.019295	0.7281	0.330689	3.311e-08	0.428253	< 2.2e-16	0.448139	3.7e-13	0.397667	9.812e-16	0.40506	1.288e-08	0.262943	1.477e-06	0.34408	1.623e-06	0.14137	0.005705	0.33168	7.302e-07	0.291483	1.739e-06	0.515417	< 2.2e-16	0.420795	2.399e-14
FAM98	0.51561	8.551e-13	-0.126737	0.02189	0.519516	< 2.2e-16	0.35008	1.53e-12	0.309915	1.079e-06	0.32962	5.27e-11	0.165387	0.02526	0.0318657	0.5665	0.358709	5.337e-07	-0.178091	0.0004781	0.440889	1.526e-11	0.0306229	0.6231	0.469444	< 2.2e-16	0.385422	4.253e-12
FAM99	0.369349	8.354e-07	0.203566	0.0002106	0.350918	3.992e-09	0.361085	2.671e-13	0.358712	1.23e-08	0.308704	9.111e-10	0.315957	1.318e-05	0.303881	2.161e-08	0.305911	2.29e-05	-0.0419179	0.4146	0.532379	< 2.2e-16	0.321152	1.194e-07	0.321152	1.194e-07	0.469782	< 2.2e-16
FAM104	0.350314	3.239e-06	-0.202354	0.0002302	0.18136	0.002991	0.436368	< 2.2e-16	0.214405	0.0008714	0.24458	1.537e-06	0.397772	2.463e-08	0.27724	3.647e-07	0.346212	1.385e-06	-0.118442	0.02075	0.421599	1.376e-10	0.00360036	0.9539	0.496558	< 2.2e-16	0.463938	< 2.2e-16
FAM106	0.345499	4.501e-06	-0.056675	0.3069	0.393707	2.703e-11	0.498754	< 2.2e-16	0.333192	1.407e-07	0.522484	< 2.2e-16	0.190579	0.009762	0.338503	3.507e-10	0.262604	0.0003048	-0.173988	0.0006473	0.339683	3.77e-07	0.232055	0.0001597	0.423652	4.132e-16	0.329858	4.52e-09
FAM108	0.226017	0.003221	0.126175	0.02249	0.508887	< 2.2e-16	0.128442	0.01165	0.34072	7.012e-08	0.456409	< 2.2e-16	0.085461	0.25	0.0527451	0.3424	0.132906	0.07131	-0.127831	0.01252	0.305376	5.639e-06	0.0507903	0.4148	0.451428	< 2.2e-16	0.581492	< 2.2e-16
FAM109	0.284341	0.0001874	-0.181564	0.0009733	0.471315	4.084e-16	0.219519	1.384e-05	0.048243	0.4588	0.296708	4.236e-09	0.1003	0.1767	0.275834	4.2e-07	0.169446	0.02112	0.407878	< 2.2e-16	0.501097	6.1e-15	0.226573	0.0002298	0.334542	2.957e-10	0.437617	1.638e-15
FAM112	0.335957	8.504e-06	0.328579	1.137e-09	0.492898	< 2.2e-16	0.310897	4.5e-10	0.276861	1.466e-05	0.372971	6.903e-14	0.00900233	0.9037	0.179186	0.001157	0.326007	5.942e-06	0.381193	1.267e-14	0.259902	0.0001246	0.451862	1.736e-14	0.509355	< 2.2e-16	0.422036	1.978e-14
FAM114	0.503423	3.521e-12	0.101366	0.06714	0.179624	0.003285	0.0894009	0.07978	0.390276	4.423e-10	0.393358	2.115e-15	0.115519	0.1194	0.376078	2.161e-12	0.253934	0.000487	0.199935	8.512e-05	0.20113	0.003195	0.185091	0.002735	0.52544	< 2.2e-16	0.41853	3.405e-14
FAM116	0.352242	2.835e-06	-0.0502078	0.3655	0.485611	< 2.2e-16	0.346342	2.726e-12	0.509204	< 2.2e-16	0.405056	2.56e-16	0.595384	< 2.2e-16	0.285685	1.536e-07	0.468363	1.781e-11	0.0154262	0.7641	0.417128	2.246e-10	0.399754	2.141e-11	0.529251	< 2.2e-16	0.435881	2.176e-15
FAM118	0.361455	1.481e-06	0.152414	0.00575	0.602839	< 2.2e-16	0.252304	5.28e-07	0.457479	1.033e-13	0.307366	1.085e-09	0.444622	2.873e-10	0.227514	3.375e-05	0.191872	0.008886	0.101516	0.04769	0.307791	4.712e-06	0.0845099	0.1743	0.520185	< 2.2e-16	0.29442	1.966e-07

### Sheet: Rec. rate vs introgression
Table S5. Pearson's correlation coefficients between recombination rate within 2Mb windows and introgression frequency from the centromere toward the telomeres on both chromosome arms in 16 Ae. tauschii introgression families
Chromosome	r	P-value
1DS	0.618047	< 2.2e-16
1DL	0.171614	0.001903
2DS	0.659434	< 2.2e-16
2DL	0.368027	9.941e-14
3DS	0.36868	5.197e-09
3DL	0.292947	7.414e-09
4DS	0.488939	2.504e-12
4DL	0.114702	0.03876
5DS	0.284145	8.866e-05
5DL	0.184099	0.0003145
6DS	0.503393	5.902e-15
6DL	0.257365	2.858e-05
7DS	0.441585	< 2.2e-16
7DL	0.441061	1.035e-15
