## Supplementary material for "Genomic patterns of introgression in interspecific populations created by crossing wheat with its wild relative": Table S6

### Sheet: Sheet1
Table S6. Efficiency of Ae.tauschii introgression in wheat as inferred by identity by descent.
Pedigree	Source	Name	chr1D	chr2D	chr3D	chr4D	chr5D	chr6D	chr7D	Total IBD (bp)	Proportion of Ae. Tauschii genome (%)	Introgression efficiency
Danby *2/TA 2389	17 AeTa 100-1	100_1	0	0	0	26890504	0	68376477	0	95266981	2.21551	8.86204
Danby *2/TA 2389	17 AeTa 100-2	100_2	0	0	0	40104777	0	0	0	40104777	0.932669	3.73068
Larry *2/TA 2521	17 AeTa 103-3	103_3	61743465	0	0	0	0	0	51054298	112797763	2.6232	10.4928
Larry *2/TA 2521	17 AeTa 103-4	103_4	55723555	23907714	0	0	0	0	66692825	146324094	3.40289	13.6115
Larry *2/TA 2521	17 AeTa 103-5	103_5	0	0	0	0	0	0	0	0	0	0
Larry *2/TA 2521	17 AeTa 103-6	103_6	94485401	17491850	0	37099084	0	0	184123652	333199987	7.74884	30.9953
Larry *2/TA 2521	17 AeTa 103-7	103_7	209155498	0	0	0	0	0	239348147	448503645	10.4303	41.7213
Larry *2/TA 2536	17 AeTa 104-1	104_1	0	0	0	0	0	0	25421530	25421530	0.591198	2.36479
Larry *2/TA 2536	17 AeTa 104-10	104_10	4661057	9967995	0	0	40394915	0	0	55023967	1.27963	5.11851
Larry *2/TA 2536	17 AeTa 104-11	104_11	20311011	0	0	5894507	0	0	95961056	122166574	2.84108	11.3643
Larry *2/TA 2536	17 AeTa 104-12	104_12	0	4607702	0	0	0	0	0	4607702	0.107156	0.428623
Larry *2/TA 2536	17 AeTa 104-13	104_13	0	0	0	0	0	0	0	0	0	0
Larry *2/TA 2536	17 AeTa 104-14	104_14	6968740	0	0	0	0	0	4676402	11645142	0.270817	1.08327
Larry *2/TA 2536	17 AeTa 104-2	104_2	7987280	4607702	0	0	98815988	0	0	111410970	2.59095	10.3638
Larry *2/TA 2536	17 AeTa 104-3	104_3	0	11027422	0	0	31790404	0	0	42817826	0.995763	3.98305
Larry *2/TA 2536	17 AeTa 104-4	104_4	79139739	110543346	0	0	76794886	0	28107691	294585662	6.85083	27.4033
Larry *2/TA 2536	17 AeTa 104-5	104_5	0	0	0	0	71390112	12563424	60333424	144286960	3.35551	13.422
Larry *2/TA 2536	17 AeTa 104-6	104_6	0	13123622	0	0	12169445	0	191186462	216479529	5.03441	20.1376
Larry *2/TA 2536	17 AeTa 104-7	104_7	0	4607702	0	0	38050342	0	0	42658044	0.992048	3.96819
Larry *2/TA 2536	17 AeTa 104-8	104_8	0	24379151	0	0	51008159	0	0	75387310	1.75319	7.01277
Larry *2/TA 2536	17 AeTa 104-9	104_9	0	0	0	0	0	5756899	0	5756899	0.133881	0.535525
KanMark *2/TA 2538	17 AeTa 106-1	106_1	10881080	5923388	0	97189874	0	0	0	113994342	2.65103	10.6041
KanMark *2/TA 2538	17 AeTa 106-10	106_10	0	0	0	0	0	0	0	0	0	0
KanMark *2/TA 2538	17 AeTa 106-11	106_11	0	0	0	0	0	17056580	11486107	28542687	0.663783	2.65513
KanMark *2/TA 2538	17 AeTa 106-12	106_12	0	0	0	0	0	0	0	0	0	0
KanMark *2/TA 2538	17 AeTa 106-13	106_13	0	0	0	47935030	0	0	0	47935030	1.11477	4.45907
KanMark *2/TA 2538	17 AeTa 106-2	106_2	0	0	0	0	0	0	0	0	0	0
KanMark *2/TA 2538	17 AeTa 106-3	106_3	0	0	0	0	0	0	4718544	4718544	0.109734	0.438934
KanMark *2/TA 2538	17 AeTa 106-4	106_4	0	0	0	0	0	0	0	0	0	0
KanMark *2/TA 2538	17 AeTa 106-5	106_5	0	0	0	9589838	0	0	0	9589838	0.223019	0.892078
KanMark *2/TA 2538	17 AeTa 106-6	106_6	0	0	0	0	0	0	0	0	0	0
KanMark *2/TA 2538	17 AeTa 106-7	106_7	0	0	0	0	0	0	12889246	12889246	0.29975	1.199
KanMark *2/TA 2538	17 AeTa 106-8	106_8	0	0	0	0	0	0	0	0	0	0
KanMark *2/TA 2538	17 AeTa 106-9	106_9	0	0	0	9706344	0	0	0	9706344	0.225729	0.902916
Larry *2/TA 2543	17 AeTa 107-1	107_1	0	0	0	0	0	10434294	0	10434294	0.242658	0.970632
Larry *2/TA 2543	17 AeTa 107-2	107_2	0	0	0	0	0	0	0	0	0	0
Larry *2/TA 2543	17 AeTa 107-3	107_3	0	0	0	0	0	0	0	0	0	0
Larry *2/TA 2543	17 AeTa 107-4	107_4	0	0	0	61269695	0	0	0	61269695	1.42488	5.69951
Larry *2/TA 2543	17 AeTa 107-5	107_5	0	0	0	0	0	0	0	0	0	0
KS061278M-4 *2/TA 2543	17 AeTa 108-1	108_1	0	0	0	94002722	0	6062438	0	100065160	2.3271	9.30839
KS061278M-4 *2/TA 2543	17 AeTa 108-10	108_10	0	4162963	0	0	0	0	8402416	12565379	0.292218	1.16887
KS061278M-4 *2/TA 2543	17 AeTa 108-11	108_11	0	0	0	0	0	0	0	0	0	0
KS061278M-4 *2/TA 2543	17 AeTa 108-2	108_2	108174909	5464158	0	0	0	0	30318097	143957164	3.34784	13.3914
KS061278M-4 *2/TA 2543	17 AeTa 108-3	108_3	0	8483548	0	0	42496483	37366496	0	88346527	2.05457	8.21828
KS061278M-4 *2/TA 2543	17 AeTa 108-4	108_4	0	0	0	0	0	0	0	0	0	0
KS061278M-4 *2/TA 2543	17 AeTa 108-5	108_5	31160318	128158038	0	15229122	0	0	0	174547478	4.05924	16.237
KS061278M-4 *2/TA 2543	17 AeTa 108-6	108_6	0	0	0	40906858	0	0	0	40906858	0.951322	3.80529
KS061278M-4 *2/TA 2543	17 AeTa 108-7	108_7	18522625	0	0	0	0	25280583	33257676	77060884	1.79211	7.16845
KS061278M-4 *2/TA 2543	17 AeTa 108-8	108_8	0	0	0	0	0	40026662	0	40026662	0.930853	3.72341
KS061278M-4 *2/TA 2543	17 AeTa 108-9	108_9	0	11344118	0	0	0	0	0	11344118	0.263817	1.05527
KS061406LN~26*2/TA 2567	17 AeTa 109-1	109_1	0	0	0	0	40748943	67437350	0	108186293	2.51596	10.0638
KS061406LN~26*2/TA 2567	17 AeTa 109-10	109_10	18799374	0	0	0	10039601	7542274	0	36381249	0.846076	3.3843
KS061406LN~26*2/TA 2567	17 AeTa 109-11	109_11	0	23764216	0	0	0	7344677	0	31108893	0.723463	2.89385
KS061406LN~26*2/TA 2567	17 AeTa 109-12	109_12	0	0	0	9659840	42370771	0	33051070	85081681	1.97864	7.91457
KS061406LN~26*2/TA 2567	17 AeTa 109-13	109_13	0	0	0	192348112	27873089	13785143	25035758	259042102	6.02423	24.0969
KS061406LN~26*2/TA 2567	17 AeTa 109-14	109_14	10311435	0	0	0	184803856	76928456	0	272043747	6.3266	25.3064
KS061406LN~26*2/TA 2567	17 AeTa 109-15	109_15	0	0	0	0	8367824	32455245	0	40823069	0.949374	3.79749
KS061406LN~26*2/TA 2567	17 AeTa 109-16	109_16	8373269	0	0	0	0	137835958	27453422	173662649	4.03867	16.1547
KS061406LN~26*2/TA 2567	17 AeTa 109-17	109_17	0	13097336	0	0	41122249	14975239	0	69194824	1.60918	6.43673
KS061406LN~26*2/TA 2567	17 AeTa 109-18	109_18	0	0	0	0	0	0	0	0	0	0
KS061406LN~26*2/TA 2567	17 AeTa 109-19	109_19	4506734	0	0	0	154585159	186763966	6200317	352056176	8.18735	32.7494
KS061406LN~26*2/TA 2567	17 AeTa 109-2	109_2	0	0	0	0	166902749	25212690	0	192115439	4.4678	17.8712
KS061406LN~26*2/TA 2567	17 AeTa 109-20	109_20	0	0	0	0	33511416	0	0	33511416	0.779335	3.11734
KS061406LN~26*2/TA 2567	17 AeTa 109-21	109_21	0	0	0	0	28005085	83140570	0	111145655	2.58478	10.3391
KS061406LN~26*2/TA 2567	17 AeTa 109-22	109_22	0	41964128	0	0	0	0	0	41964128	0.97591	3.90364
KS061406LN~26*2/TA 2567	17 AeTa 109-23	109_23	178962997	0	0	0	32943218	34774042	0	246680257	5.73675	22.947
KS061406LN~26*2/TA 2567	17 AeTa 109-24	109_24	0	0	0	0	28005085	12987289	0	40992374	0.953311	3.81324
KS061406LN~26*2/TA 2567	17 AeTa 109-25	109_25	1607025	0	0	0	38044686	76692375	0	116344086	2.70568	10.8227
KS061406LN~26*2/TA 2567	17 AeTa 109-3	109_3	0	13912610	0	3766912	45961898	31334846	0	94976266	2.20875	8.835
KS061406LN~26*2/TA 2567	17 AeTa 109-4	109_4	0	0	0	221445664	26761175	0	45380273	293587112	6.82761	27.3104
KS061406LN~26*2/TA 2567	17 AeTa 109-5	109_5	0	28161691	0	0	35854123	95847307	55401206	215264327	5.00615	20.0246
KS061406LN~26*2/TA 2567	17 AeTa 109-6	109_6	0	0	0	0	0	0	0	0	0	0
KS061406LN~26*2/TA 2567	17 AeTa 109-7	109_7	0	0	0	0	38677923	0	0	38677923	0.899487	3.59795
KS061406LN~26*2/TA 2567	17 AeTa 109-8	109_8	0	0	0	0	5212675	53875753	0	59088428	1.37415	5.4966
KS061406LN~26*2/TA 2567	17 AeTa 109-9	109_9	0	0	0	0	5602481	24424260	0	30026741	0.698296	2.79319
Larry *2/TA 10077	17 AeTa 110-1	110_1	25439057	0	150668591	33176717	0	0	213627992	422912357	9.83517	39.3407
Larry *2/TA 10077	17 AeTa 110-2	110_2	0	3372932	172222035	0	0	0	0	175594967	4.0836	16.3344
Larry *2/TA 10077	17 AeTa 110-3	110_3	29358731	28550142	136262556	0	0	0	106116668	300288097	6.98344	27.9338
Larry *2/TA 10077	17 AeTa 110-4	110_4	0	0	10526699	0	0	0	27006628	37533327	0.872868	3.49147
Larry *2/TA 10077	17 AeTa 110-5	110_5	23667775	0	209487495	15086322	0	0	13320056	261561648	6.08283	24.3313
Larry *2/TA 10077	17 AeTa 110-6	110_6	0	0	101616623	21057258	0	61306201	46775565	230755647	5.36641	21.4656
Larry *2/TA 10077	17 AeTa 110-7	110_7	0	0	159043490	0	25969570	63421750	27453465	275888275	6.41601	25.664
KS061406LN~26 *2/TA 2521	17 AeTa 111-10	111_10	10996877	0	87153255	0	93072454	76315536	0	267538122	6.22182	24.8873
KS061406LN~26 *2/TA 2521	17 AeTa 111-11	111_11	15937210	193202207	0	0	0	42885197	0	252024614	5.86104	23.4442
KS061406LN~26 *2/TA 2521	17 AeTa 111-12	111_12	0	0	25011128	0	96346944	0	0	121358072	2.82228	11.2891
KS061406LN~26 *2/TA 2521	17 AeTa 111-13	111_13	219640487	27083271	171568576	0	0	37113551	27495666	482901551	11.2303	44.9211
KS061406LN~26 *2/TA 2521	17 AeTa 111-14	111_14	79462840	0	5055804	0	103533802	91566425	2672129	282291000	6.56491	26.2596
KS061406LN~26 *2/TA 2521	17 AeTa 111-15	111_15	0	0	0	0	59807433	5807693	0	65615126	1.52593	6.10373
KS061406LN~26 *2/TA 2521	17 AeTa 111-16	111_16	239352323	0	267485446	0	0	32335616	181095844	720269229	16.7504	67.0018
KS061406LN~26 *2/TA 2521	17 AeTa 111-17	111_17	258957259	150025175	22150637	3469123	0	23256645	0	457858839	10.6479	42.5915
KS061406LN~26 *2/TA 2521	17 AeTa 111-18	111_18	0	36622543	23302900	0	20320746	16169607	0	96415796	2.24223	8.96891
KS061406LN~26 *2/TA 2521	17 AeTa 111-19	111_19	0	7790274	16073479	11704021	68542707	23102674	6479098	133692253	3.10912	12.4365
KS061406LN~26 *2/TA 2521	17 AeTa 111-2	111_2	0	310680214	332451329	0	0	157805106	274637555	1075574204	25.0134	100.053
KS061406LN~26 *2/TA 2521	17 AeTa 111-20	111_20	3060341	0	0	33205814	165596930	0	34509885	236372970	5.49705	21.9882
KS061406LN~26 *2/TA 2521	17 AeTa 111-3	111_3	59531091	59269462	31308423	188037600	0	0	78345820	416492396	9.68587	38.7435
KS061406LN~26 *2/TA 2521	17 AeTa 111-4	111_4	0	0	0	0	127727270	115157709	24664612	267549591	6.22208	24.8883
KS061406LN~26 *2/TA 2521	17 AeTa 111-5	111_5	0	230159545	14153946	5131362	51762082	62748997	18569716	382525648	8.89595	35.5838
KS061406LN~26 *2/TA 2521	17 AeTa 111-6	111_6	0	16575893	0	14838999	12846336	0	0	44261228	1.02933	4.11732
KS061406LN~26 *2/TA 2521	17 AeTa 111-7	111_7	0	17125312	38981531	0	29085958	97339872	22307175	204839848	4.76372	19.0549
KS061406LN~26 *2/TA 2521	17 AeTa 111-8	111_8	0	0	33837086	0	86714748	105605483	0	226157317	5.25947	21.0379
KS061406LN~26 *2/TA 2521	17 AeTa 111-9	111_9	5737572	240601201	38568876	0	0	25416188	27826967	338150804	7.86397	31.4559
KanMark *2/TA 2543	17 AeTa 112-1	112_1	0	5678312	0	0	27509798	0	0	33188110	0.771817	3.08727
KanMark *2/TA 2543	17 AeTa 112-10	112_10	0	0	0	0	49070771	0	0	49070771	1.14118	4.56472
KanMark *2/TA 2543	17 AeTa 112-11	112_11	0	11445500	0	80182965	0	0	0	91628465	2.13089	8.52358
KanMark *2/TA 2543	17 AeTa 112-12	112_12	73625164	0	0	0	7521923	0	0	81147087	1.88714	7.54857
KanMark *2/TA 2543	17 AeTa 112-13	112_13	0	0	0	0	25469422	0	0	25469422	0.592312	2.36925
KanMark *2/TA 2543	17 AeTa 112-14	112_14	47065081	0	0	0	58728873	0	0	105793954	2.46032	9.8413
KanMark *2/TA 2543	17 AeTa 112-15	112_15	50841809	0	0	61446739	0	0	0	112288548	2.61136	10.4454
KanMark *2/TA 2543	17 AeTa 112-16	112_16	0	0	0	0	0	0	0	0	0	0
KanMark *2/TA 2543	17 AeTa 112-2	112_2	6089469	0	0	0	0	20792026	0	26881495	0.625151	2.5006
KanMark *2/TA 2543	17 AeTa 112-3	112_3	0	75499859	0	20951263	46133301	0	0	142584423	3.31592	13.2637
KanMark *2/TA 2543	17 AeTa 112-4	112_4	0	0	0	0	6098984	0	0	6098984	0.141837	0.567347
KanMark *2/TA 2543	17 AeTa 112-5	112_5	12401222	0	0	0	26412404	43234618	0	82048244	1.9081	7.63239
KanMark *2/TA 2543	17 AeTa 112-6	112_6	1682150	0	0	0	14999241	22542745	0	39224136	0.912189	3.64876
KanMark *2/TA 2543	17 AeTa 112-7	112_7	0	0	0	0	7521923	0	0	7521923	0.174928	0.699714
KanMark *2/TA 2543	17 AeTa 112-8	112_8	147466717	0	0	0	32729095	16445115	0	196640927	4.57304	18.2922
KanMark *2/TA 2543	17 AeTa 112-9	112_9	0	15023576	0	0	33750731	0	0	48774307	1.13429	4.53714
Danby/TA 10106	17 AeTa 114-1	114_1	0	158561360	0	65149260	0	0	29579956	253290576	5.89048	23.5619
Danby/TA 10106	17 AeTa 114-10	114_10	0	275526901	0	11758965	0	15041648	0	302327514	7.03087	28.1235
Danby/TA 10106	17 AeTa 114-2	114_2	39972270	23777024	0	0	0	0	0	63749294	1.48254	5.93017
Danby/TA 10106	17 AeTa 114-3	114_3	0	60438582	12194558	104662666	0	0	30281536	207577342	4.82738	19.3095
Danby/TA 10106	17 AeTa 114-4	114_4	0	0	0	46656361	0	0	21858520	68514881	1.59337	6.37348
Danby/TA 10106	17 AeTa 114-5	114_5	0	62756944	34662982	0	0	0	32006421	129426347	3.00992	12.0397
Danby/TA 10106	17 AeTa 114-6	114_6	11329309	22684523	0	113969109	168046327	0	38196195	354225463	8.2378	32.9512
Danby/TA 10106	17 AeTa 114-7	114_7	0	112598984	18257852	3611418	0	0	0	134468254	3.12717	12.5087
Danby/TA 10106	17 AeTa 114-8	114_8	0	64277184	0	0	0	201652888	49868896	315798968	7.34416	29.3766
Danby/TA 10106	17 AeTa 114-9	114_9	7459319	139689692	23361790	0	37643813	0	8666747	216821361	5.04236	20.1694
KanMark *2/TA 10106	17 AeTa 116-1	116_1	0	0	0	0	0	0	0	0	0	0
KanMark *2/TA 10106	17 AeTa 116-10	116_10	0	0	0	0	0	0	0	0	0	0
KanMark *2/TA 10106	17 AeTa 116-11	116_11	0	0	0	0	0	8611250	12271207	20882457	0.485639	1.94255
KanMark *2/TA 10106	17 AeTa 116-12	116_12	0	0	0	0	0	0	0	0	0	0
KanMark *2/TA 10106	17 AeTa 116-13	116_13	0	0	0	0	0	0	0	0	0	0
KanMark *2/TA 10106	17 AeTa 116-14	116_14	0	10662015	0	0	0	0	37752580	48414595	1.12592	4.50368
KanMark *2/TA 10106	17 AeTa 116-15	116_15	0	0	10182514	0	14659798	0	0	24842312	0.577728	2.31091
KanMark *2/TA 10106	17 AeTa 116-16	116_16	18366664	0	0	0	0	0	0	18366664	0.427132	1.70853
KanMark *2/TA 10106	17 AeTa 116-17	116_17	0	0	0	0	17990390	0	0	17990390	0.418381	1.67352
KanMark *2/TA 10106	17 AeTa 116-18	116_18	0	0	0	0	9414102	0	0	9414102	0.218933	0.87573
KanMark *2/TA 10106	17 AeTa 116-19	116_19	0	0	0	0	0	0	0	0	0	0
KanMark *2/TA 10106	17 AeTa 116-2	116_2	0	0	0	0	0	0	0	0	0	0
KanMark *2/TA 10106	17 AeTa 116-20	116_20	0	0	0	0	0	0	0	0	0	0
KanMark *2/TA 10106	17 AeTa 116-21	116_21	84455439	0	0	0	32660997	0	0	117116436	2.72364	10.8946
KanMark *2/TA 10106	17 AeTa 116-3	116_3	0	0	0	0	0	0	0	0	0	0
KanMark *2/TA 10106	17 AeTa 116-4	116_4	65202379	0	0	0	0	0	8618748	73821127	1.71677	6.86708
KanMark *2/TA 10106	17 AeTa 116-5	116_5	8966198	5627857	4511286	0	8716710	0	0	27822051	0.647024	2.5881
KanMark *2/TA 10106	17 AeTa 116-6	116_6	0	0	0	0	0	0	0	0	0	0
KanMark *2/TA 10106	17 AeTa 116-7	116_7	0	0	0	0	57528194	0	0	57528194	1.33786	5.35146
KanMark *2/TA 10106	17 AeTa 116-8	116_8	0	21224025	0	121718546	8667934	3435960	0	155046465	3.60573	14.4229
KanMark *2/TA 10106	17 AeTa 116-9	116_9	0	0	0	0	0	0	0	0	0	0
KanMark *2/TA 10142	17 AeTa 117-1	117_1	0	0	0	0	0	0	0	0	0	0
KanMark *2/TA 10142	17 AeTa 117-2	117_2	2517423	0	0	0	123693536	0	159980286	286191245	6.65561	26.6224
KanMark *2/TA 10142	17 AeTa 117-3	117_3	0	0	0	0	0	0	0	0	0	0
KS061278M-4/TA 10155//Danby	17 AeTa 118-1	118_1	0	0	0	0	0	0	0	0	0	0
KS061278M-4/TA 10155//Danby	17 AeTa 118-10	118_10	0	0	0	0	0	0	0	0	0	0
KS061278M-4/TA 10155//Danby	17 AeTa 118-11	118_11	4522331	0	251947500	49868621	0	68632531	0	374970983	8.72026	34.881
KS061278M-4/TA 10155//Danby	17 AeTa 118-12	118_12	0	0	0	0	0	0	0	0	0	0
KS061278M-4/TA 10155//Danby	17 AeTa 118-13	118_13	118917004	14541971	0	0	0	0	13476382	146935357	3.4171	13.6684
KS061278M-4/TA 10155//Danby	17 AeTa 118-14	118_14	3699146	0	0	0	8432527	0	81487816	93619489	2.1772	8.70879
KS061278M-4/TA 10155//Danby	17 AeTa 118-15	118_15	0	0	0	0	0	0	0	0	0	0
KS061278M-4/TA 10155//Danby	17 AeTa 118-16	118_16	4786204	24232155	0	0	0	69267578	14923895	113209832	2.63279	10.5311
KS061278M-4/TA 10155//Danby	17 AeTa 118-17	118_17	3870256	88969995	0	0	10310821	0	0	103151072	2.39886	9.59545
KS061278M-4/TA 10155//Danby	17 AeTa 118-18	118_18	0	0	0	0	0	0	0	0	0	0
KS061278M-4/TA 10155//Danby	17 AeTa 118-19	118_19	36947723	8045948	25828027	0	24664282	18355765	0	113841745	2.64748	10.5899
KS061278M-4/TA 10155//Danby	17 AeTa 118-2	118_2	0	0	0	0	0	0	0	0	0	0
KS061278M-4/TA 10155//Danby	17 AeTa 118-20	118_20	0	0	0	12451774	0	0	0	12451774	0.289576	1.1583
KS061278M-4/TA 10155//Danby	17 AeTa 118-3	118_3	4778385	0	0	0	0	0	0	4778385	0.111125	0.444501
KS061278M-4/TA 10155//Danby	17 AeTa 118-4	118_4	0	0	0	0	0	0	0	0	0	0
KS061278M-4/TA 10155//Danby	17 AeTa 118-5	118_5	98362030	0	0	0	16640415	0	0	115002445	2.67448	10.6979
KS061278M-4/TA 10155//Danby	17 AeTa 118-6	118_6	0	0	0	0	0	0	0	0	0	0
KS061278M-4/TA 10155//Danby	17 AeTa 118-7	118_7	0	0	0	0	0	0	0	0	0	0
KS061278M-4/TA 10155//Danby	17 AeTa 118-8	118_8	0	0	0	0	0	0	0	0	0	0
KS061278M-4/TA 10155//Danby	17 AeTa 118-9	118_9	0	0	0	13807456	0	0	0	13807456	0.321104	1.28441
Danby *2/TA 10189	17 AeTa 120-1	120_1	0	0	0	0	0	0	0	0	0	0
Danby *2/TA 10189	17 AeTa 120-2	120_2	0	0	0	13346973	0	0	16455565	29802538	0.693082	2.77233
Danby *2/TA 10189	17 AeTa 120-3	120_3	0	0	0	0	3711930	12924940	0	16636870	0.386904	1.54762
Danby *2/TA 10189	17 AeTa 120-4	120_4	0	0	0	0	0	0	0	0	0	0
Danby *2/TA 10193	17 AeTa 121-1	121_1	0	0	0	0	0	0	0	0	0	0
Danby *2/TA 10193	17 AeTa 121-2	121_2	0	0	17822207	4361384	0	0	26606192	48789783	1.13465	4.53858
Danby *2/TA 10193	17 AeTa 121-4	121_4	0	0	0	0	0	37264650	0	37264650	0.86662	3.46648
Danby *2/TA 10193	17 AeTa 121-5	121_5	0	0	0	45849906	0	0	8253692	54103598	1.25822	5.03289
Danby *2/TA 10193	17 AeTa 121-6	121_6	0	0	0	0	0	0	0	0	0	0
Danby *2/TA 10193	17 AeTa 121-7	121_7	17574638	0	48476925	0	5871888	0	0	71923451	1.67264	6.69055
Danby *2/TA 10193	17 AeTa 121-8	121_8	9342115	0	0	0	0	0	0	9342115	0.217258	0.869034
KS061278M-4 *2/TA 10193	17 AeTa 122-1	122_1	0	5478105	0	0	14010547	0	0	19488652	0.453224	1.8129
KS061278M-4 *2/TA 10193	17 AeTa 122-2	122_2	0	0	17343308	0	0	0	0	17343308	0.403333	1.61333
KS061278M-4 *2/TA 10193	17 AeTa 122-3	122_3	9342115	0	0	21676296	0	0	0	31018411	0.721358	2.88543
KS061278M-4 *2/TA 10193	17 AeTa 122-4	122_4	0	0	154631149	0	0	0	0	154631149	3.59607	14.3843
KS061278M-4 *2/TA 10193	17 AeTa 122-5	122_5	0	0	0	0	8261250	0	0	8261250	0.192122	0.768488
KS061278M-4 *2/TA 10193	17 AeTa 122-6	122_6	0	0	0	0	0	0	0	0	0	0
KS061278M-4 *2/TA 10193	17 AeTa 122-7	122_7	0	0	0	0	0	0	25431639	25431639	0.591433	2.36573
KS061278M-4 *2/TA 10193	17 AeTa 122-8	122_8	0	0	0	0	0	0	0	0	0	0
KanMark *2/TA 10193	17 AeTa 123-1	123_1	0	0	0	0	0	0	0	0	0	0
KanMark *2/TA 10193	17 AeTa 123-3	123_3	4098504	0	0	0	0	5716935	34236167	44051606	1.02446	4.09782
Danby/TA 1634//KS061862M-17	17 AeTa 89-1	89_1	0	9544948	22009864	0	29574631	0	0	61129443	1.42161	5.68646
Danby/TA 1634//KS061862M-17	17 AeTa 89-10	89_10	0	31146462	0	0	0	0	0	31146462	0.724336	2.89735
Danby/TA 1634//KS061862M-17	17 AeTa 89-11	89_11	0	0	0	0	0	10249634	0	10249634	0.238364	0.953454
Danby/TA 1634//KS061862M-17	17 AeTa 89-12	89_12	0	4134758	0	0	60906831	74502017	0	139543606	3.2452	12.9808
Danby/TA 1634//KS061862M-17	17 AeTa 89-13	89_13	0	0	0	0	0	0	0	0	0	0
Danby/TA 1634//KS061862M-17	17 AeTa 89-14	89_14	0	61020240	0	4523443	0	0	0	65543683	1.52427	6.09709
Danby/TA 1634//KS061862M-17	17 AeTa 89-15	89_15	0	0	0	0	0	0	0	0	0	0
Danby/TA 1634//KS061862M-17	17 AeTa 89-16	89_16	0	0	0	0	0	0	0	0	0	0
Danby/TA 1634//KS061862M-17	17 AeTa 89-17	89_17	0	0	7011581	0	0	6179325	0	13190906	0.306765	1.22706
Danby/TA 1634//KS061862M-17	17 AeTa 89-2	89_2	0	0	102710631	0	19345555	0	0	122056186	2.83852	11.3541
Danby/TA 1634//KS061862M-17	17 AeTa 89-3	89_3	0	0	0	0	34534656	0	0	34534656	0.803132	3.21253
Danby/TA 1634//KS061862M-17	17 AeTa 89-4	89_4	0	0	15758297	0	0	0	0	15758297	0.366472	1.46589
Danby/TA 1634//KS061862M-17	17 AeTa 89-5	89_5	0	0	0	0	54168465	0	0	54168465	1.25973	5.03893
Danby/TA 1634//KS061862M-17	17 AeTa 89-6	89_6	0	13444521	0	0	0	9528875	0	22973396	0.534265	2.13706
Danby/TA 1634//KS061862M-17	17 AeTa 89-7	89_7	0	0	7164676	17345557	30538178	0	3660638	58709049	1.36533	5.46131
Danby/TA 1634//KS061862M-17	17 AeTa 89-8	89_8	0	0	0	4502808	0	0	0	4502808	0.104716	0.418866
Danby/TA 1634//KS061862M-17	17 AeTa 89-9	89_9	0	0	0	0	42469209	0	0	42469209	0.987656	3.95062
KS061278M-4/TA 1642//Larry	17 AeTa 92-1	92_1	48749557	46301274	44096059	0	117101135	130801793	11213709	398263527	9.26194	37.0478
KS061278M-4/TA 1642//Larry	17 AeTa 92-10	92_10	0	0	0	0	0	0	0	0	0	0
KS061278M-4/TA 1642//Larry	17 AeTa 92-11	92_11	0	11749263	165334089	4980487	2879045	3982991	0	188925875	4.39363	17.5745
KS061278M-4/TA 1642//Larry	17 AeTa 92-12	92_12	5351640	6417043	125472900	5210544	0	13825546	34042984	190320657	4.42606	17.7042
KS061278M-4/TA 1642//Larry	17 AeTa 92-2	92_2	15200931	24142987	18908189	6183482	12762703	0	19162357	96360649	2.24095	8.96378
KS061278M-4/TA 1642//Larry	17 AeTa 92-3	92_3	0	0	0	0	0	0	0	0	0	0
KS061278M-4/TA 1642//Larry	17 AeTa 92-4	92_4	0	0	0	0	0	0	0	0	0	0
KS061278M-4/TA 1642//Larry	17 AeTa 92-5	92_5	0	0	0	0	0	0	0	0	0	0
KS061278M-4/TA 1642//Larry	17 AeTa 92-6	92_6	0	0	0	122474879	0	16164113	0	138638992	3.22416	12.8967
KS061278M-4/TA 1642//Larry	17 AeTa 92-7	92_7	82516511	0	0	4980487	0	12467637	0	99964635	2.32476	9.29904
KS061278M-4/TA 1642//Larry	17 AeTa 92-8	92_8	0	0	0	0	0	0	0	0	0	0
KS061278M-4/TA 1642//Larry	17 AeTa 92-9	92_9	0	0	0	0	0	0	0	0	0	0
KanMark *2/TA 1642	17 AeTa 93-1	93_1	0	0	0	0	0	0	0	0	0	0
KanMark *2/TA 1642	17 AeTa 93-10	93_10	0	24851042	0	157521568	0	0	0	182372610	4.24122	16.9649
KanMark *2/TA 1642	17 AeTa 93-11	93_11	72823565	0	0	89569204	0	0	0	162392769	3.77658	15.1063
KanMark *2/TA 1642	17 AeTa 93-12	93_12	39990080	0	0	0	7647951	99825723	0	147463754	3.42939	13.7176
KanMark *2/TA 1642	17 AeTa 93-13	93_13	0	34999320	0	0	0	0	0	34999320	0.813938	3.25575
KanMark *2/TA 1642	17 AeTa 93-14	93_14	74383149	0	0	45163781	82685215	0	0	202232145	4.70307	18.8123
KanMark *2/TA 1642	17 AeTa 93-15	93_15	0	16026369	0	0	97987974	129999017	0	244013360	5.67473	22.6989
KanMark *2/TA 1642	17 AeTa 93-16	93_16	0	0	0	71943201	0	35061375	0	107004576	2.48848	9.95391
KanMark *2/TA 1642	17 AeTa 93-17	93_17	0	0	5797463	0	0	0	0	5797463	0.134825	0.539299
KanMark *2/TA 1642	17 AeTa 93-18	93_18	0	21748202	129316356	78715117	20711998	0	3176534	253668207	5.89926	23.597
KanMark *2/TA 1642	17 AeTa 93-19	93_19	0	0	37305960	0	4026320	0	0	41332280	0.961216	3.84486
KanMark *2/TA 1642	17 AeTa 93-2	93_2	0	7895548	0	0	0	0	0	7895548	0.183617	0.73447
KanMark *2/TA 1642	17 AeTa 93-20	93_20	0	0	0	0	0	0	0	0	0	0
KanMark *2/TA 1642	17 AeTa 93-21	93_21	0	0	0	19929287	17934693	14475925	0	52339905	1.21721	4.86883
KanMark *2/TA 1642	17 AeTa 93-22	93_22	76487251	9975219	0	77202454	0	0	0	163664924	3.80616	15.2246
KanMark *2/TA 1642	17 AeTa 93-3	93_3	0	4396703	0	196606045	5301416	0	2883471	209187635	4.86483	19.4593
KanMark *2/TA 1642	17 AeTa 93-4	93_4	0	111775870	0	0	6917650	0	6550369	125243889	2.91265	11.6506
KanMark *2/TA 1642	17 AeTa 93-5	93_5	33492087	12698975	8332599	92666976	16382270	14475925	56727311	234776143	5.45991	21.8396
KanMark *2/TA 1642	17 AeTa 93-6	93_6	0	0	0	51943065	83016796	17009823	34309026	186278710	4.33206	17.3283
KanMark *2/TA 1642	17 AeTa 93-7	93_7	69319183	26653283	0	84625330	23534018	0	65652985	269784799	6.27407	25.0963
KanMark *2/TA 1642	17 AeTa 93-8	93_8	3621188	35867033	0	0	0	0	41447349	80935570	1.88222	7.52889
KanMark *2/TA 1642	17 AeTa 93-9	93_9	0	17053331	0	0	0	0	0	17053331	0.396589	1.58636
KS061406LN~26 *2/TA 2374	17 AeTa 94-1	94_1	0	0	0	0	0	0	0	0	0	0
KS061406LN~26 *2/TA 2374	17 AeTa 94-10	94_10	0	0	0	0	0	0	0	0	0	0
KS061406LN~26 *2/TA 2374	17 AeTa 94-11	94_11	0	0	0	0	0	0	0	0	0	0
KS061406LN~26 *2/TA 2374	17 AeTa 94-12	94_12	0	0	0	20573467	0	0	0	20573467	0.478453	1.91381
KS061406LN~26 *2/TA 2374	17 AeTa 94-13	94_13	0	0	0	0	0	0	0	0	0	0
KS061406LN~26 *2/TA 2374	17 AeTa 94-15	94_15	0	0	0	0	0	0	0	0	0	0
KS061406LN~26 *2/TA 2374	17 AeTa 94-16	94_16	0	0	0	0	0	0	0	0	0	0
KS061406LN~26 *2/TA 2374	17 AeTa 94-18	94_18	0	0	0	0	0	0	0	0	0	0
KS061406LN~26 *2/TA 2374	17 AeTa 94-19	94_19	0	0	0	0	0	0	0	0	0	0
KS061406LN~26 *2/TA 2374	17 AeTa 94-2	94_2	0	0	0	0	0	0	0	0	0	0
KS061406LN~26 *2/TA 2374	17 AeTa 94-20	94_20	0	10939729	0	0	0	0	0	10939729	0.254412	1.01765
KS061406LN~26 *2/TA 2374	17 AeTa 94-21	94_21	0	0	0	0	0	0	0	0	0	0
KS061406LN~26 *2/TA 2374	17 AeTa 94-22	94_22	0	30006834	0	0	0	0	0	30006834	0.697833	2.79133
KS061406LN~26 *2/TA 2374	17 AeTa 94-23	94_23	0	0	0	0	0	0	0	0	0	0
KS061406LN~26 *2/TA 2374	17 AeTa 94-24	94_24	0	47977524	0	0	3775396	0	0	51752920	1.20356	4.81423
KS061406LN~26 *2/TA 2374	17 AeTa 94-25	94_25	0	0	0	0	0	0	0	0	0	0
KS061406LN~26 *2/TA 2374	17 AeTa 94-26	94_26	0	0	0	0	0	0	0	0	0	0
KS061406LN~26 *2/TA 2374	17 AeTa 94-27	94_27	0	0	0	0	0	0	0	0	0	0
KS061406LN~26 *2/TA 2374	17 AeTa 94-28	94_28	0	0	0	0	0	0	0	0	0	0
KS061406LN~26 *2/TA 2374	17 AeTa 94-3	94_3	0	0	0	0	0	0	0	0	0	0
KS061406LN~26 *2/TA 2374	17 AeTa 94-4	94_4	0	16643853	0	0	0	0	0	16643853	0.387066	1.54827
KS061406LN~26 *2/TA 2374	17 AeTa 94-5	94_5	0	0	0	0	0	0	0	0	0	0
KS061406LN~26 *2/TA 2374	17 AeTa 94-6	94_6	6754333	56047792	0	0	0	0	24610882	87413007	2.03286	8.13144
KS061406LN~26 *2/TA 2374	17 AeTa 94-7	94_7	0	0	0	0	0	0	0	0	0	0
KS061406LN~26 *2/TA 2374	17 AeTa 94-8	94_8	0	0	0	0	0	0	0	0	0	0
KS061406LN~26 *2/TA 2374	17 AeTa 94-9	94_9	0	0	0	0	0	0	0	0	0	0
KanMark *2/TA 2378	17 AeTa 96-10	96_10	24028713	20915406	0	15613562	2950950	129478308	0	192986939	4.48807	17.9523
KanMark *2/TA 2378	17 AeTa 96-11	96_11	18866185	0	0	113735616	0	0	160098939	292700740	6.80699	27.228
KanMark *2/TA 2378	17 AeTa 96-12	96_12	129084858	461491320	0	64776144	112500197	3362908	323487816	1094703243	25.4582	101.833
KanMark *2/TA 2378	17 AeTa 96-13	96_13	58858162	63390530	0	44255626	0	3362908	226003374	395870600	9.20629	36.8252
KanMark *2/TA 2378	17 AeTa 96-14	96_14	0	0	275435034	0	19679713	3362908	11003435	309481090	7.19723	28.7889
KanMark *2/TA 2378	17 AeTa 96-15	96_15	9928298	44515269	0	40890090	38368117	0	311602199	445303973	10.3559	41.4236
KanMark *2/TA 2378	17 AeTa 96-16	96_16	24244378	24657099	0	22504239	72708515	0	0	144114231	3.35149	13.406
KanMark *2/TA 2378	17 AeTa 96-17	96_17	113721956	0	31794905	14001752	119097245	177850305	0	456466163	10.6155	42.462
KanMark *2/TA 2378	17 AeTa 96-8	96_8	108399100	69855410	123540746	56523528	31452623	68158386	292171973	750101766	17.4442	69.7769
KanMark *2/TA 2378	17 AeTa 96-9	96_9	34338776	12175927	0	151837263	0	0	128257911	326609877	7.59558	30.3823
Danby*2/TA 2388	17 AeTa 97-1	97_1	0	0	0	0	8290597	0	0	8290597	0.192805	0.771218
Danby*2/TA 2388	17 AeTa 97-10	97_10	0	0	21778861	0	0	0	0	21778861	0.506485	2.02594
Danby*2/TA 2388	17 AeTa 97-11	97_11	0	0	164051662	0	97554991	27809675	0	289416328	6.73061	26.9224
Danby*2/TA 2388	17 AeTa 97-12	97_12	13389157	55491645	0	0	18930643	59284637	15677108	162773190	3.78542	15.1417
Danby*2/TA 2388	17 AeTa 97-13	97_13	0	0	4790420	0	61737691	0	0	66528111	1.54717	6.18866
Danby*2/TA 2388	17 AeTa 97-14	97_14	0	51315016	17945440	0	23941201	0	0	93201657	2.16748	8.66992
Danby*2/TA 2388	17 AeTa 97-15	97_15	2594016	0	11050843	0	0	0	23457523	37102382	0.862846	3.45138
Danby*2/TA 2388	17 AeTa 97-16	97_16	0	0	0	0	0	0	14938295	14938295	0.347402	1.38961
Danby*2/TA 2388	17 AeTa 97-17	97_17	0	0	13330169	0	0	0	0	13330169	0.310004	1.24002
Danby*2/TA 2388	17 AeTa 97-18	97_18	7529270	4160708	15888037	0	68831513	0	0	96409528	2.24208	8.96833
Danby*2/TA 2388	17 AeTa 97-19	97_19	0	0	0	0	0	0	0	0	0	0
Danby*2/TA 2388	17 AeTa 97-2	97_2	0	6376530	95041905	0	23941201	8610086	128799948	262769670	6.11092	24.4437
Danby*2/TA 2388	17 AeTa 97-20	97_20	0	47150154	0	0	76739034	0	0	123889188	2.88114	11.5246
Danby*2/TA 2388	17 AeTa 97-21	97_21	0	0	16483542	0	77945360	11417851	15559099	121405852	2.82339	11.2936
Danby*2/TA 2388	17 AeTa 97-22	97_22	0	0	9759768	0	0	0	0	9759768	0.226971	0.907885
Danby*2/TA 2388	17 AeTa 97-23	97_23	0	12694106	40041122	0	0	0	0	52735228	1.2264	4.9056
Danby*2/TA 2388	17 AeTa 97-3	97_3	0	0	0	0	9413618	4980994	9350828	23745440	0.55222	2.20888
Danby*2/TA 2388	17 AeTa 97-4	97_4	0	13333712	0	0	37270355	0	0	50604067	1.17684	4.70736
Danby*2/TA 2388	17 AeTa 97-5	97_5	0	0	0	0	0	112904731	7140877	120045608	2.79176	11.167
Danby*2/TA 2388	17 AeTa 97-6	97_6	0	0	3488125	0	48693437	0	126756185	178937747	4.16134	16.6454
Danby*2/TA 2388	17 AeTa 97-7	97_7	31681545	0	0	0	19238083	0	27984927	78904555	1.83499	7.33996
Danby*2/TA 2388	17 AeTa 97-8	97_8	0	0	0	0	0	0	0	0	0	0
Danby*2/TA 2388	17 AeTa 97-9	97_9	0	0	10479127	0	0	0	0	10479127	0.243701	0.974803
KS061406LN~26 *2/TA 2388	17 AeTa 98-1	98_1	0	0	0	0	0	0	0	0	0	0
KS061406LN~26 *2/TA 2388	17 AeTa 98-10	98_10	21397423	0	0	39998835	0	0	0	61396258	1.42782	5.71128
KS061406LN~26 *2/TA 2388	17 AeTa 98-11	98_11	0	0	0	0	0	40962800	0	40962800	0.952623	3.81049
KS061406LN~26 *2/TA 2388	17 AeTa 98-12	98_12	0	0	0	0	0	52408900	0	52408900	1.21881	4.87525
KS061406LN~26 *2/TA 2388	17 AeTa 98-13	98_13	37517363	0	0	0	0	0	11988454	49505817	1.1513	4.60519
KS061406LN~26 *2/TA 2388	17 AeTa 98-14	98_14	0	0	0	59110121	0	39149306	0	98259427	2.2851	9.14041
KS061406LN~26 *2/TA 2388	17 AeTa 98-15	98_15	0	0	0	0	0	0	0	0	0	0
KS061406LN~26 *2/TA 2388	17 AeTa 98-16	98_16	0	6376530	0	22806906	0	0	10664612	39848048	0.926699	3.7068
KS061406LN~26 *2/TA 2388	17 AeTa 98-17	98_17	0	25449055	0	0	0	0	0	25449055	0.591838	2.36735
KS061406LN~26 *2/TA 2388	17 AeTa 98-18	98_18	0	39544278	0	118389229	0	0	0	157933507	3.67287	14.6915
KS061406LN~26 *2/TA 2388	17 AeTa 98-19	98_19	39404740	0	0	0	120285963	0	10547214	170237917	3.95902	15.8361
KS061406LN~26 *2/TA 2388	17 AeTa 98-2	98_2	0	0	0	61735844	10784948	0	27296023	99816815	2.32132	9.28529
KS061406LN~26 *2/TA 2388	17 AeTa 98-3	98_3	0	0	0	0	28735292	0	0	28735292	0.668263	2.67305
KS061406LN~26 *2/TA 2388	17 AeTa 98-4	98_4	122525393	0	0	0	0	0	0	122525393	2.84943	11.3977
KS061406LN~26 *2/TA 2388	17 AeTa 98-5	98_5	0	0	0	22806906	0	0	0	22806906	0.530393	2.12157
KS061406LN~26 *2/TA 2388	17 AeTa 98-6	98_6	39337896	47956225	10943703	89116420	0	35394986	0	222749230	5.18021	20.7209
KS061406LN~26 *2/TA 2388	17 AeTa 98-7	98_7	80287136	0	23031766	0	130319762	100286218	0	333924882	7.76569	31.0628
KS061406LN~26 *2/TA 2388	17 AeTa 98-8	98_8	0	0	0	0	0	0	76879952	76879952	1.78791	7.15162
KS061406LN~26 *2/TA 2388	17 AeTa 98-9	98_9	77023339	0	0	0	0	33589220	0	110612559	2.57239	10.2895
KanMark *2/TA 2388	17 AeTa 99-1	99_1	9320489	9528168	0	0	0	0	0	18848657	0.438341	1.75336
KanMark *2/TA 2388	17 AeTa 99-10	99_10	0	0	0	0	0	0	0	0	0	0
KanMark *2/TA 2388	17 AeTa 99-11	99_11	32276463	10670985	0	32451772	70817832	0	0	146217052	3.4004	13.6016
KanMark *2/TA 2388	17 AeTa 99-12	99_12	2594016	0	0	43123078	109411065	6659137	0	161787296	3.7625	15.05
KanMark *2/TA 2388	17 AeTa 99-13	99_13	0	0	0	29810864	0	6446213	0	36257077	0.843188	3.37275
KanMark *2/TA 2388	17 AeTa 99-14	99_14	77740822	0	0	22806906	16757462	20332732	43831826	181469748	4.22023	16.8809
KanMark *2/TA 2388	17 AeTa 99-15	99_15	0	0	0	0	0	41442514	66424975	107867489	2.50855	10.0342
KanMark *2/TA 2388	17 AeTa 99-16	99_16	0	0	0	2190699	0	0	0	2190699	0.0509465	0.203786
KanMark *2/TA 2388	17 AeTa 99-17	99_17	16095298	9582433	0	0	110430775	80968210	26018905	243095621	5.65339	22.6135
KanMark *2/TA 2388	17 AeTa 99-18	99_18	0	0	0	0	0	0	0	0	0	0
KanMark *2/TA 2388	17 AeTa 99-19	99_19	0	0	0	0	7902133	0	0	7902133	0.183771	0.735082
KanMark *2/TA 2388	17 AeTa 99-2	99_2	9840798	0	0	0	0	87842721	0	97683519	2.27171	9.08684
KanMark *2/TA 2388	17 AeTa 99-20	99_20	0	0	0	0	13536593	0	0	13536593	0.314804	1.25922
KanMark *2/TA 2388	17 AeTa 99-21	99_21	12694939	15709400	0	3003827	0	4533452	0	35941618	0.835852	3.34341
KanMark *2/TA 2388	17 AeTa 99-22	99_22	0	0	0	0	0	0	0	0	0	0
KanMark *2/TA 2388	17 AeTa 99-23	99_23	0	0	0	0	0	0	0	0	0	0
KanMark *2/TA 2388	17 AeTa 99-24	99_24	111101445	0	0	0	0	0	0	111101445	2.58375	10.335
KanMark *2/TA 2388	17 AeTa 99-25	99_25	13803431	4719555	0	0	0	56248783	0	74771769	1.73888	6.95551
KanMark *2/TA 2388	17 AeTa 99-3	99_3	0	57639473	0	31351724	0	0	0	88991197	2.06956	8.27825
KanMark *2/TA 2388	17 AeTa 99-4	99_4	0	0	0	0	0	0	29047500	29047500	0.675523	2.70209
KanMark *2/TA 2388	17 AeTa 99-5	99_5	0	117969919	0	172371289	19109680	8835704	0	318286592	7.40201	29.6081
KanMark *2/TA 2388	17 AeTa 99-6	99_6	13600379	0	0	0	0	20012624	0	33613003	0.781698	3.12679
KanMark *2/TA 2388	17 AeTa 99-7	99_7	0	0	13633823	12660950	0	0	24214976	50509749	1.17465	4.69858
KanMark *2/TA 2388	17 AeTa 99-8	99_8	0	44242697	0	0	0	88657765	11979156	144879618	3.36929	13.4772
KanMark *2/TA 2388	17 AeTa 99-9	99_9	9055509	0	0	0	15260586	14870563	0	39186658	0.911318	3.64527
