## Supplementary material for "Genomic patterns of introgression in interspecific populations created by crossing wheat with its wild relative": Table S8

### Sheet: Table S5
Table S8. Location of microsatellite and EST markers linked to tenacious glume (Tg) gene on the Chinese Spring reference v1.
# Fields: query acc.ver	subject acc.ver	% identity	alignment length	mismatches	gap opens	q. start	q. end	s. start	s. end	evalue	bit score
Xgwm455_F	chr2D	100	20	0	0	1	20	15583844	15583863	0.024	40.1
Xgwm455_R	chr2D	100	17	0	0	1	17	15583994	15583978	1.5	34.2
Xgwm296_F	chr2D	100	21	0	0	1	21	17609164	17609184	0.009	42.1
Xgwm296_F	chr2D	100	21	0	0	1	21	17634915	17634935	0.009	42.1
Xgwm296_R	chr2D	100	21	0	0	1	21	17609314	17609294	0.009	42.1
Xgwm296_R	chr2D	100	21	0	0	1	21	17635053	17635033	0.009	42.1
Xgwm261_F	chr2D	100	19	0	0	1	19	19623173	19623155	0.095	38.2
Xgwm261_R	chr2D	100	19	0	0	1	19	19622982	19623000	0.095	38.2
Xwmc503_F	chr2D	100	22	0	0	1	22	19631458	19631479	0.003	44.1
Xwmc503_R	chr2D	100	22	0	0	1	22	19631696	19631675	0.003	44.1
XCA658378 (EST)	chr2D	93.023	301	7	14	167	467	27925238	27924952	8.75e-118	431
XBE518031 (EST)	chr2D	96.8	125	4	0	203	327	22449359	22449235	5.06e-51	209
XBF474397 (EST)	chr2D	97.403	462	12	0	1	462	28627850	28627389	0	789
