## Supplementary material for "Genomic patterns of introgression in interspecific populations created by crossing wheat with its wild relative": Table S9

### Sheet: chr2D_gene_in_Tg_region
Table S9. High confidence genes within chromosome arm 2DS interval known to control tenacious glume trait.
Chrom	Start	End	Gene_ID	Gene_Annotation	Enriched GO_terms
chr2D	21917014	21920656	TraesCS2D01G054700	tr|Q9AVM3|Q9AVM3_WHEAT Cytochrome P450 PF00067: Cytochrome P450 IPR001128: Cytochrome P450; IPR002401: Cytochrome P450, E-class, group I; IPR017972: Cytochrome P450, conserved site GO:0005506 MF: iron ion binding;GO:0016705 MF: oxidoreductase activity, acting on paired donors, with incorporation or reduction of molecular oxygen;GO:0020037 MF: heme binding;GO:0055114 BP: oxidation-reduction proces…	GO:0055114,GO:0020037,GO:0004497,GO:0016491,GO:0046914,GO:0044711,GO:0009058,GO:0016705,GO:0043167,GO:0043169,GO:0044699,GO:0019748,GO:0008152,GO:0003824,GO:0044550,GO:0016021,GO:0046872,GO:0031224,GO:0044710,GO:1901363,GO:0044425,GO:0097159,GO:0016709,GO:0005506,GO:0046906,GO:0005488
chr2D	22109095	22110926	TraesCS2D01G054800	tr|A0A1D5UXX3|A0A1D5UXX3_WHEAT Glycosyltransferase PF00201: UDP-glucoronosyl and UDP-glucosyl transferase IPR002213: UDP-glucuronosyl/UDP-glucosyltransferase GO:0008152 BP: metabolic process;GO:0016758 MF: transferase activity, transferring hexosyl groups G PF00201 IPR002213 GO:0008152; GO:0016758	GO:0009813,GO:0006082,GO:0044237,GO:0043226,GO:1901576,GO:0006063,GO:0044710,GO:0044763,GO:0043229,GO:0044723,GO:0052696,GO:0052695,GO:0044464,GO:0016757,GO:0016758,GO:0019585,GO:0071704,GO:0043436,GO:0019752,GO:0043231,GO:0035251,GO:0080044,GO:0016740,GO:0044238,GO:0044699,GO:0005975,GO:0008194,GO:0009987,GO:0032787,GO:0003824,GO:0043227,GO:0008152,GO:0044281,GO:0046527,GO:0005996,GO:0080043,GO:…
chr2D	22119375	22121591	TraesCS2D01G054900	tr|A0A1D5UXX1|A0A1D5UXX1_WHEAT Glycosyltransferase PF00201: UDP-glucoronosyl and UDP-glucosyl transferase IPR002213: UDP-glucuronosyl/UDP-glucosyltransferase GO:0008152 BP: metabolic process;GO:0016758 MF: transferase activity, transferring hexosyl groups G PF00201 IPR002213 GO:0008152; GO:0016758	GO:0019752,GO:0043436,GO:0071704,GO:0035251,GO:0043231,GO:0044238,GO:0080044,GO:0016740,GO:0008194,GO:0009987,GO:0005975,GO:0044699,GO:0008152,GO:0003824,GO:0043227,GO:0032787,GO:0009812,GO:0080043,GO:0005996,GO:0046527,GO:0044281,GO:0044424,GO:0009058,GO:0009813,GO:0043226,GO:0044237,GO:0006082,GO:0044710,GO:0006063,GO:1901576,GO:0043229,GO:0044763,GO:0052695,GO:0052696,GO:0044723,GO:0016757,GO:…
chr2D	22144329	22146197	TraesCS2D01G055000	tr|A0A1D5UXW9|A0A1D5UXW9_WHEAT Glycosyltransferase PF00201: UDP-glucoronosyl and UDP-glucosyl transferase IPR002213: UDP-glucuronosyl/UDP-glucosyltransferase GO:0008152 BP: metabolic process;GO:0016758 MF: transferase activity, transferring hexosyl groups G PF00201 IPR002213 GO:0008152; GO:0016758	GO:0032787,GO:0008152,GO:0043227,GO:0003824,GO:0044699,GO:0009987,GO:0008194,GO:0005975,GO:0044424,GO:0009058,GO:0005996,GO:0080043,GO:0044281,GO:0046527,GO:0009812,GO:0043436,GO:0071704,GO:0019752,GO:0080044,GO:0016740,GO:0044238,GO:0043231,GO:0035251,GO:0044723,GO:0052695,GO:0052696,GO:0044763,GO:0043229,GO:0019585,GO:0016758,GO:0016757,GO:0044464,GO:0009813,GO:0006063,GO:1901576,GO:0044710,GO:…
chr2D	22151766	22152251	TraesCS2D01G055100	tr|A0A1D6A1S0|A0A1D6A1S0_WHEAT Glycosyltransferase PF00201: UDP-glucoronosyl and UDP-glucosyl transferase IPR002213: UDP-glucuronosyl/UDP-glucosyltransferase GO:0008152 BP: metabolic process;GO:0016758 MF: transferase activity, transferring hexosyl groups G PF00201 IPR002213 GO:0008152; GO:0016758	GO:0019585,GO:0016758,GO:0044464,GO:0016757,GO:0052696,GO:0052695,GO:0044723,GO:0016021,GO:0043229,GO:0044763,GO:0044710,GO:1901576,GO:0006063,GO:0044425,GO:0044237,GO:0043226,GO:0006082,GO:0009813,GO:0009058,GO:0044424,GO:0009812,GO:0046527,GO:0044281,GO:0005996,GO:0080043,GO:0003824,GO:0043227,GO:0008152,GO:0032787,GO:0005975,GO:0009987,GO:0008194,GO:0044699,GO:0044238,GO:0016740,GO:0080044,GO:…
chr2D	22155271	22156091	TraesCS2D01G055200	tr|A0A1D5UXW8|A0A1D5UXW8_WHEAT Glycosyltransferase	GO:0044464,GO:0016757,GO:0016758,GO:0019585,GO:0043229,GO:0044763,GO:0052696,GO:0052695,GO:0044723,GO:0044237,GO:0043226,GO:0006082,GO:0009536,GO:0044710,GO:1901576,GO:0006063,GO:0009813,GO:0009812,GO:0044281,GO:0046527,GO:0005996,GO:0080043,GO:0009058,GO:0044424,GO:0005975,GO:0009987,GO:0008194,GO:0044699,GO:0003824,GO:0043227,GO:0008152,GO:0032787,GO:0035251,GO:0043231,GO:0044238,GO:0080044,GO:…
chr2D	22161244	22162409	TraesCS2D01G055300	tr|A0A1D5UXW7|A0A1D5UXW7_WHEAT Sulfotransferase PF00685: Sulfotransferase domain IPR000863: Sulfotransferase domain; IPR027417: P-loop containing nucleoside triphosphate hydrolase GO:0008146 MF: sulfotransferase activity G PF00685 IPR000863; IPR027417 GO:0008146	GO:0016740,GO:0003824,GO:0008146,GO:0016782
chr2D	22165826	22166815	TraesCS2D01G055400	tr|A0A1D5UXW6|A0A1D5UXW6_WHEAT Sulfotransferase PF00685: Sulfotransferase domain IPR000863: Sulfotransferase domain; IPR027417: P-loop containing nucleoside triphosphate hydrolase GO:0008146 MF: sulfotransferase activity G PF00685 IPR000863; IPR027417 GO:0008146	GO:0003824,GO:0016740,GO:0016782,GO:0008146
chr2D	22170028	22171044	TraesCS2D01G055500	tr|A0A1D5UXW5|A0A1D5UXW5_WHEAT Sulfotransferase PF00685: Sulfotransferase domain IPR000863: Sulfotransferase domain; IPR027417: P-loop containing nucleoside triphosphate hydrolase GO:0008146 MF: sulfotransferase activity G PF00685 IPR000863; IPR027417 GO:0008146	GO:0003824,GO:0016740,GO:0016782,GO:0008146
chr2D	22197792	22206640	TraesCS2D01G055600	tr|A0A0D3RBU8|A0A0D3RBU8_WHEAT ABC subfamily C transporter PF00664: ABC transporter transmembrane region; PF00005: ABC transporter IPR003439: ABC transporter-like; IPR003593: AAA+ ATPase domain; IPR011527: ABC transporter type 1, transmembrane domain; IPR017871: ABC transporter, conserved site; IPR027417: P-loop containing nucleoside triphosphate hydrolase GO:0005524 MF: ATP binding;GO:0006810 BP…	GO:0035639,GO:0043168,GO:0097159,GO:0001883,GO:0043492,GO:0016818,GO:0005488,GO:0005524,GO:0043226,GO:0017111,GO:0032553,GO:0015405,GO:0044425,GO:0016887,GO:0009536,GO:0017076,GO:0055085,GO:0043167,GO:0043229,GO:0016021,GO:0032549,GO:0042623,GO:0044464,GO:0036094,GO:0016462,GO:0097367,GO:0032559,GO:0001882,GO:0016820,GO:0015399,GO:0051179,GO:0044444,GO:0031224,GO:0043231,GO:0005215,GO:0051234,GO:…
chr2D	22246914	22248492	TraesCS2D01G055700	tr|K7UJ49|K7UJ49_MAIZE GRAS transcription factor PF03514: GRAS domain family IPR005202: Transcription factor GRAS GPF03514 IPR005202	GO:0006807,GO:0034654,GO:1901362,GO:0032774,GO:0018130,GO:0009059,GO:0031323,GO:0034645,GO:0031326,GO:0009889,GO:0044237,GO:0006725,GO:0006355,GO:0010556,GO:0065007,GO:1901576,GO:2001141,GO:0019222,GO:1901360,GO:0090304,GO:0044271,GO:0019438,GO:0006351,GO:0044249,GO:0097659,GO:0010468,GO:0009058,GO:1903506,GO:0009987,GO:0019219,GO:0044260,GO:0008152,GO:2000112,GO:0050789,GO:0060255,GO:0016070,GO:…
chr2D	22386040	22393054	TraesCS2D01G055800	tr|A0A0D3RBU8|A0A0D3RBU8_WHEAT ABC subfamily C transporter PF00664: ABC transporter transmembrane region; PF00005: ABC transporter IPR003439: ABC transporter-like; IPR003593: AAA+ ATPase domain; IPR011527: ABC transporter type 1, transmembrane domain; IPR017871: ABC transporter, conserved site; IPR027417: P-loop containing nucleoside triphosphate hydrolase GO:0005524 MF: ATP binding;GO:0006810 BP…	GO:0035639,GO:0001883,GO:0043492,GO:0043168,GO:0097159,GO:0005488,GO:0016818,GO:0005524,GO:0015405,GO:0043226,GO:0032553,GO:0017111,GO:0044425,GO:0009536,GO:0016887,GO:0043167,GO:0043229,GO:0017076,GO:0055085,GO:0032549,GO:0016021,GO:0042623,GO:0044464,GO:0016462,GO:0036094,GO:0097367,GO:0032559,GO:0001882,GO:0015399,GO:0016820,GO:0044444,GO:0051179,GO:0051234,GO:0043231,GO:0031224,GO:0005215,GO:…
chr2D	22419679	22425976	TraesCS2D01G055900	tr|B6SW37|B6SW37_MAIZE Protein kinase PF00139: Legume lectin domain; PF07714: Protein tyrosine kinase IPR000719: Protein kinase domain; IPR001220: Legume lectin domain; IPR001245: Serine-threonine/tyrosine-protein kinase, catalytic domain; IPR008271: Serine/threonine-protein kinase, active site; IPR011009: Protein kinase-like domain; IPR013320: Concanavalin A-like lectin/glucanase domain; IPR0174…	GO:0044267,GO:0030554,GO:0032555,GO:0016772,GO:0019538,GO:0006468,GO:0000166,GO:0009987,GO:0016773,GO:0016310,GO:0008152,GO:0044260,GO:0003824,GO:0031224,GO:1901363,GO:0016740,GO:1901265,GO:0036211,GO:0044238,GO:0032550,GO:0004674,GO:0043170,GO:0071704,GO:0004672,GO:0032559,GO:0001882,GO:0043412,GO:0036094,GO:0097367,GO:0017076,GO:0006796,GO:0043167,GO:0016021,GO:0032549,GO:0030246,GO:0032553,GO:…
chr2D	22428544	22433963	TraesCS2D01G056000	tr|A0A103YF22|A0A103YF22_CYNCS Ubiquitin thioesterase PF10275: Peptidase C65 Otubain IPR019400: Peptidase C65, otubain GPF10275 IPR019400	GO:0044424,GO:0005515,GO:0044267,GO:0006508,GO:0008152,GO:0003824,GO:0043227,GO:0044260,GO:0016579,GO:0016787,GO:0019538,GO:0009987,GO:0044238,GO:0005634,GO:0036211,GO:0043231,GO:0071108,GO:0004843,GO:0043170,GO:0071704,GO:0043412,GO:0043130,GO:0036459,GO:0019783,GO:0044464,GO:0008234,GO:0019784,GO:0101005,GO:0008233,GO:0043229,GO:0070647,GO:0070646,GO:0043226,GO:0044237,GO:0032182,GO:0005488,GO:…
chr2D	22447988	22452904	TraesCS2D01G056100	tr|A0A1D5UVC3|A0A1D5UVC3_WHEAT S-acyltransferase PF01529: DHHC palmitoyltransferase IPR001594: Palmitoyltransferase, DHHC domain G PF01529 IPR001594	GO:0005488,GO:0016746,GO:0016409,GO:0016417,GO:0044425,GO:0016740,GO:0031224,GO:0046872,GO:0016021,GO:0016747,GO:0003824,GO:0008270,GO:0043169,GO:0043167,GO:0019707,GO:0046914,GO:0019706
chr2D	22463890	22469154	TraesCS2D01G056200	tr|F2DNP6|F2DNP6_HORVV Ubiquitin thioesterase PF10275: Peptidase C65 Otubain IPR019400: Peptidase C65, otubain GPF10275 IPR019400	GO:0005634,GO:0036211,GO:0044238,GO:0043231,GO:0071108,GO:0004843,GO:0043170,GO:0071704,GO:0043412,GO:0044424,GO:0005515,GO:0044267,GO:0006508,GO:0008152,GO:0043227,GO:0003824,GO:0044260,GO:0016579,GO:0016787,GO:0019538,GO:0009987,GO:0070647,GO:0070646,GO:0043226,GO:0044237,GO:0032182,GO:0005488,GO:0070011,GO:0006464,GO:0043130,GO:0036459,GO:0044464,GO:0019783,GO:0008234,GO:0019784,GO:0101005,GO:…
chr2D	22469969	22480066	TraesCS2D01G056300	tr|G7IF78|G7IF78_MEDTR Multidrug resistance protein ABC transporter family protein PF00664: ABC transporter transmembrane region; PF00005: ABC transporter IPR003439: ABC transporter-like; IPR003593: AAA+ ATPase domain; IPR011527: ABC transporter type 1, transmembrane domain; IPR017871: ABC transporter, conserved site; IPR027417: P-loop containing nucleoside triphosphate hydrolase GO:0005524 MF: A…	GO:0016787,GO:0042626,GO:0022804,GO:0000166,GO:0006810,GO:0043227,GO:0003824,GO:0016817,GO:0030554,GO:0022857,GO:0044424,GO:0032555,GO:0032559,GO:0001882,GO:0015399,GO:0016820,GO:0044444,GO:0051179,GO:0051234,GO:0005215,GO:0043231,GO:0031224,GO:1901265,GO:1901363,GO:0032550,GO:0043229,GO:0043167,GO:0017076,GO:0055085,GO:0016021,GO:0032549,GO:0042623,GO:0044464,GO:0016462,GO:0036094,GO:0097367,GO:…
chr2D	22497262	22500009	TraesCS2D01G056400	AT5G45480.1 transmembrane protein, putative (DUF594) PF13968: Domain of unknown function (DUF4220); PF04578: Protein of unknown function, DUF594 IPR007658: Protein of unknown function DUF594; IPR025315: Domain of unknown function DUF4220 G PF13968; PF04578 IPR007658; IPR025315	GO:1901362,GO:0019438,GO:0065009,GO:0009058,GO:0044249,GO:0098772,GO:0044711,GO:0019748,GO:0044699,GO:0044763,GO:0009987,GO:0008152,GO:0044550,GO:0006725,GO:0044237,GO:0009699,GO:0030234,GO:1901576,GO:0065007,GO:0050790,GO:0044710,GO:0009698,GO:0071704,GO:0042349,GO:1901360
chr2D	22503109	22504242	TraesCS2D01G056500	AT3G16510.1 Calcium-dependent lipid-binding (CaLB domain) family protein PF00168: C2 domain IPR000008: C2 domain GO:0005515 MF: protein binding G PF00168 IPR000008 GO:0005515	GO:0005488,GO:0005515
chr2D	22508389	22511305	TraesCS2D01G056600	AT2G33170.2 Leucine-rich repeat receptor-like protein kinase family protein PF08263: Leucine rich repeat N-terminal domain; PF00560: Leucine Rich Repeat; PF13855: Leucine rich repeat; PF13516: Leucine Rich repeat IPR001611: Leucine-rich repeat; IPR003591: Leucine-rich repeat, typical subtype; IPR013210: Leucine-rich repeat-containing N-terminal, plant-type; IPR032675: Leucine-rich repeat domain, …	GO:0006796,GO:0009987,GO:0006793,GO:0003824,GO:0008152,GO:0016301,GO:0016310,GO:0016021,GO:0005488,GO:0044237,GO:0031224,GO:0016772,GO:0005515,GO:0016740,GO:0044425
chr2D	22514954	22516267	TraesCS2D01G056700	tr|A0A1D5UC76|A0A1D5UC76_WHEAT Clathrin light chain IPR018247: EF-Hand 1, calcium-binding site G IPR018247	GO:0032991,GO:0033036,GO:0006897,GO:0044424,GO:0005515,GO:0006898,GO:0046907,GO:0030120,GO:0006810,GO:0030118,GO:0005198,GO:0051234,GO:0044422,GO:0051649,GO:0071702,GO:0045184,GO:0030125,GO:0030117,GO:0051179,GO:0044444,GO:0098797,GO:0030130,GO:0098796,GO:0044464,GO:0072583,GO:0030276,GO:0006886,GO:0051641,GO:0043234,GO:0044431,GO:0044459,GO:0005829,GO:0044425,GO:0008104,GO:0044433,GO:0016192,GO:…
chr2D	22566890	22567519	TraesCS2D01G056800	AT3G44400.5 Disease resistance protein (TIR-NBS-LRR class) family IPR032675: Leucine-rich repeat domain, L domain-like G IPR032675	GO:0000166,GO:0017076,GO:0043167,GO:0016021,GO:0032549,GO:0030554,GO:0097367,GO:0032555,GO:0036094,GO:0097159,GO:0001882,GO:0043168,GO:0001883,GO:0035639,GO:0032559,GO:0005524,GO:0005488,GO:0032553,GO:0031224,GO:0043531,GO:0032550,GO:0044425,GO:1901363,GO:1901265
chr2D	22608608	22610911	TraesCS2D01G056900	AT4G19090.1 transmembrane protein, putative (DUF594) PF13968: Domain of unknown function (DUF4220); PF04578: Protein of unknown function, DUF594 IPR007658: Protein of unknown function DUF594; IPR025315: Domain of unknown function DUF4220 G PF13968; PF04578 IPR007658; IPR025315	GO:0044425,GO:0016021,GO:0031224
chr2D	22767625	22768557	TraesCS2D01G057000	tr|Q71HN4|Q71HN4_FICPW Acidic chitinase PF00704: Glycosyl hydrolases family 18 IPR001223: Glycoside hydrolase family 18, catalytic domain; IPR017853: Glycoside hydrolase superfamily GO:0005975 BP: carbohydrate metabolic process G PF00704 IPR001223; IPR017853 GO:0005975	GO:1901564,GO:0005488,GO:0045491,GO:0004553,GO:0010383,GO:0010410,GO:1901135,GO:1901565,GO:0004568,GO:1901072,GO:0044237,GO:0046348,GO:0009056,GO:0000272,GO:0009057,GO:0097367,GO:0006807,GO:0006040,GO:1901575,GO:0043170,GO:0071704,GO:0045493,GO:0006026,GO:0006032,GO:1901071,GO:0044036,GO:0044238,GO:0016052,GO:0005976,GO:0008152,GO:0003824,GO:0044260,GO:0016787,GO:0009987,GO:0006022,GO:1901136,GO:…
chr2D	22785759	22786784	TraesCS2D01G057100	tr|A0A0K9NZK5|A0A0K9NZK5_ZOSMR MBOAT (Membrane bound O-acyl transferase) family protein PF13813: Membrane bound O-acyl transferase family IPR032805: Wax synthase domain G PF13813 IPR032805	GO:0031224,GO:0016740,GO:0044425,GO:0008374,GO:0016746,GO:0016021,GO:0003824,GO:0016747
chr2D	22788851	22790455	TraesCS2D01G057200	tr|B5KVP9|B5KVP9_MAIZE Cysteine protease PF08246: Cathepsin propeptide inhibitor domain (I29); PF00112: Papain family cysteine protease IPR000668: Peptidase C1A, papain C-terminal; IPR013201: Cathepsin propeptide inhibitor domain (I29) GO:0006508 BP: proteolysis;GO:0008234 MF: cysteine-type peptidase activity G PF08246; PF00112 IPR000668; IPR013201 GO:0006508; GO:0008234	GO:0016020,GO:0005764,GO:0044464,GO:0051603,GO:0004197,GO:0044424,GO:0016787,GO:0019538,GO:0043229,GO:0008234,GO:0006508,GO:0000323,GO:0008233,GO:0003824,GO:0043227,GO:0008152,GO:0005615,GO:0043231,GO:0043226,GO:0044238,GO:0004175,GO:0071704,GO:0043170,GO:0044421,GO:0005773,GO:0044444,GO:0070011
chr2D	22818167	22820923	TraesCS2D01G057300	AT4G08850.2 Leucine-rich repeat receptor-like protein kinase family protein PF08263: Leucine rich repeat N-terminal domain; PF00560: Leucine Rich Repeat; PF13855: Leucine rich repeat IPR001611: Leucine-rich repeat; IPR003591: Leucine-rich repeat, typical subtype; IPR013210: Leucine-rich repeat-containing N-terminal, plant-type; IPR032675: Leucine-rich repeat domain, L domain-like GO:0005515 MF: p…	GO:0009987,GO:0006796,GO:0006793,GO:0008152,GO:0003824,GO:0005488,GO:0016021,GO:0016301,GO:0016310,GO:0044237,GO:0031224,GO:0005515,GO:0016772,GO:0044425,GO:0016740
chr2D	22848700	22854885	TraesCS2D01G057500	tr|M8CY21|M8CY21_AEGTA Xaa-Pro dipeptidase PF05195: Aminopeptidase P, N-terminal domain; PF00557: Metallopeptidase family M24 IPR000994: Peptidase M24; IPR007865: Aminopeptidase P, N-terminal; IPR028980: Creatinase/Aminopeptidase P, N-terminal; IPR029149: Creatinase/Aminopeptidase P/Spt16, N-terminal GO:0004177 MF: aminopeptidase activity;GO:0030145 MF: manganese ion binding G PF05195; PF00557 IP…	GO:0043229,GO:0043167,GO:0043169,GO:0016787,GO:0019538,GO:0043227,GO:0008233,GO:0003824,GO:0008152,GO:0006508,GO:0044464,GO:0030145,GO:0008238,GO:0046914,GO:0044424,GO:0071704,GO:0043170,GO:0070011,GO:0044444,GO:0005488,GO:0043226,GO:0046872,GO:0043231,GO:0009536,GO:0044238,GO:0004177
chr2D	22915990	22922541	TraesCS2D01G057600	AT5G17680.1 disease resistance protein (TIR-NBS-LRR class) PF00931: NB-ARC domain; PF01419: Jacalin-like lectin domain IPR001229: Jacalin-like lectin domain; IPR002182: NB-ARC; IPR011991: Winged helix-turn-helix DNA-binding domain; IPR027417: P-loop containing nucleoside triphosphate hydrolase; IPR032675: Leucine-rich repeat domain, L domain-like GO:0043531 MF: ADP binding G PF00931; PF01419 IPR0…	GO:0043167,GO:0000166,GO:0017076,GO:0032549,GO:0030554,GO:0036094,GO:0097367,GO:0032555,GO:0032559,GO:0001883,GO:0097159,GO:0043168,GO:0001882,GO:0005488,GO:0043531,GO:0032553,GO:1901265,GO:1901363,GO:0032550
chr2D	22954044	22956108	TraesCS2D01G057700	AT1G65790.1 receptor kinase 1 PF00069: Protein kinase domain; PF00635: MSP (Major sperm protein) domain IPR000535: Major sperm protein (MSP) domain; IPR000719: Protein kinase domain; IPR008271: Serine/threonine-protein kinase, active site; IPR008962: PapD-like; IPR011009: Protein kinase-like domain; IPR013783: Immunoglobulin-like fold; IPR017441: Protein kinase, ATP binding site GO:0004672 MF: pr…	GO:0044267,GO:0030554,GO:0016020,GO:0016772,GO:0032555,GO:0050896,GO:0000166,GO:0009987,GO:0006468,GO:0019538,GO:0003824,GO:0044260,GO:0008152,GO:0016310,GO:0016773,GO:0005886,GO:0005911,GO:0006950,GO:0031224,GO:0036211,GO:0032550,GO:0044238,GO:1901265,GO:0016740,GO:1901363,GO:0043412,GO:0001882,GO:0071704,GO:0004672,GO:0032559,GO:0043170,GO:0004674,GO:0044464,GO:0006952,GO:0097367,GO:0036094,GO:…
chr2D	22961077	22962191	TraesCS2D01G057800	AT4G02640.4 bZIP transcription factor family protein	GO:0043229,GO:0044444,GO:0043227,GO:0043231,GO:0044464,GO:0043226,GO:0044424,GO:0009536
chr2D	22962326	22964722	TraesCS2D01G057900	tr|A0A1D1Z8J9|A0A1D1Z8J9_9ARAE Chaperone protein DnaJ IPR001305: Heat shock protein DnaJ, cysteine-rich domain GO:0031072 MF: heat shock protein binding;GO:0051082 MF: unfolded protein binding G IPR001305 GO:0031072; GO:0051082	GO:0009561,GO:0034357,GO:0044707,GO:0032501,GO:0044699,GO:0005515,GO:0044424,GO:0031072,GO:0055035,GO:0044464,GO:0016020,GO:0044444,GO:0044446,GO:0044436,GO:0005488,GO:0042651,GO:0009535,GO:0044434,GO:0044435,GO:0044422,GO:0051082
chr2D	23025148	23027056	TraesCS2D01G058000	tr|O81334|O81334_MESCR Cystathionine gamma-synthase PF01053: Cys/Met metabolism PLP-dependent enzyme IPR000277: Cys/Met metabolism, pyridoxal phosphate-dependent enzyme; IPR015421: Pyridoxal phosphate-dependent transferase, major region, subdomain 1; IPR015422: Pyridoxal phosphate-dependent transferase, subdomain 2; IPR015424: Pyridoxal phosphate-dependent transferase GO:0003824 MF: catalytic act…	GO:0097159,GO:0043168,GO:0005488,GO:1901564,GO:0044237,GO:0043226,GO:0030170,GO:0006082,GO:0044710,GO:0006520,GO:0016829,GO:0043167,GO:0043229,GO:0044763,GO:0044464,GO:0006807,GO:0019752,GO:0071704,GO:0043436,GO:0044444,GO:0043231,GO:0044238,GO:1901363,GO:0009987,GO:0044699,GO:0003824,GO:0043227,GO:0008152,GO:0048037,GO:0005739,GO:0044281,GO:0044424
chr2D	23044475	23046460	TraesCS2D01G058100	tr|O04981|O04981_MAIZE Cystathionine gamma-synthase PF01053: Cys/Met metabolism PLP-dependent enzyme IPR000277: Cys/Met metabolism, pyridoxal phosphate-dependent enzyme; IPR015421: Pyridoxal phosphate-dependent transferase, major region, subdomain 1; IPR015422: Pyridoxal phosphate-dependent transferase, subdomain 2; IPR015424: Pyridoxal phosphate-dependent transferase GO:0003824 MF: catalytic act…	GO:0043231,GO:1901363,GO:0044238,GO:0071704,GO:0043436,GO:0019752,GO:0044444,GO:0044281,GO:0048037,GO:0005739,GO:0044424,GO:0044699,GO:0009987,GO:0003824,GO:0043227,GO:0008152,GO:0006082,GO:0030170,GO:0044237,GO:0043226,GO:0044710,GO:0006520,GO:0016829,GO:0043168,GO:0097159,GO:0005488,GO:1901564,GO:0044464,GO:0006807,GO:0044763,GO:0043229,GO:0043167
chr2D	23052302	23054098	TraesCS2D01G058200	tr|O04981|O04981_MAIZE Cystathionine gamma-synthase PF01053: Cys/Met metabolism PLP-dependent enzyme IPR000277: Cys/Met metabolism, pyridoxal phosphate-dependent enzyme; IPR015421: Pyridoxal phosphate-dependent transferase, major region, subdomain 1; IPR015422: Pyridoxal phosphate-dependent transferase, subdomain 2; IPR015424: Pyridoxal phosphate-dependent transferase GO:0003824 MF: catalytic act…	GO:1901363,GO:0044238,GO:0043231,GO:0044444,GO:0043436,GO:0071704,GO:0019752,GO:0044424,GO:0044281,GO:0005739,GO:0048037,GO:0008152,GO:0043227,GO:0003824,GO:0044699,GO:0009987,GO:0006520,GO:0016829,GO:0044710,GO:0006082,GO:0030170,GO:0043226,GO:0044237,GO:1901564,GO:0005488,GO:0043168,GO:0097159,GO:0006807,GO:0044464,GO:0044763,GO:0043229,GO:0043167
chr2D	23104850	23106692	TraesCS2D01G058300	tr|O04981|O04981_MAIZE Cystathionine gamma-synthase PF01053: Cys/Met metabolism PLP-dependent enzyme IPR000277: Cys/Met metabolism, pyridoxal phosphate-dependent enzyme; IPR015421: Pyridoxal phosphate-dependent transferase, major region, subdomain 1; IPR015422: Pyridoxal phosphate-dependent transferase, subdomain 2; IPR015424: Pyridoxal phosphate-dependent transferase GO:0003824 MF: catalytic act…	GO:0044710,GO:0006520,GO:0016829,GO:0044237,GO:0043226,GO:0006082,GO:0030170,GO:1901564,GO:0005488,GO:0043168,GO:0097159,GO:0044464,GO:0006807,GO:0043229,GO:0043167,GO:0044763,GO:0044238,GO:1901363,GO:0043231,GO:0044444,GO:0019752,GO:0071704,GO:0043436,GO:0044424,GO:0048037,GO:0005739,GO:0044281,GO:0003824,GO:0043227,GO:0008152,GO:0009987,GO:0044699
chr2D	23167459	23168568	TraesCS2D01G058400	tr|Q2EFH5|Q2EFH5_9POAL Short-chain dehydrogenase/reductase PF13561: Enoyl-(Acyl carrier protein) reductase IPR002347: Short-chain dehydrogenase/reductase SDR; IPR016040: NAD(P)-binding domain G PF13561 IPR002347; IPR016040	GO:0043229,GO:0043227,GO:0044444,GO:0043231,GO:0043226,GO:0005739,GO:0044464,GO:0044424
chr2D	23177339	23180158	TraesCS2D01G058500	tr|Q2R0R5|Q2R0R5_ORYSJ Cytochrome P450 family protein PF00067: Cytochrome P450 IPR001128: Cytochrome P450; IPR002401: Cytochrome P450, E-class, group I; IPR017972: Cytochrome P450, conserved site GO:0005506 MF: iron ion binding;GO:0016705 MF: oxidoreductase activity, acting on paired donors, with incorporation or reduction of molecular oxygen;GO:0020037 MF: heme binding;GO:0055114 BP: oxidation-r…	GO:0005488,GO:0046906,GO:0005506,GO:0097159,GO:0016709,GO:0044425,GO:1901363,GO:0044710,GO:0046872,GO:0031224,GO:0044237,GO:0006091,GO:0016021,GO:0003824,GO:0044550,GO:0008152,GO:0022900,GO:0043169,GO:0044763,GO:0044699,GO:0019748,GO:0043167,GO:0016705,GO:0009987,GO:0009058,GO:0044711,GO:0046914,GO:0004497,GO:0016491,GO:0020037,GO:0055114
chr2D	23293340	23295434	TraesCS2D01G058600	tr|Q33AM7|Q33AM7_ORYSJ Cytochrome P450 family protein, expressed PF00067: Cytochrome P450 IPR001128: Cytochrome P450; IPR002401: Cytochrome P450, E-class, group I; IPR017972: Cytochrome P450, conserved site GO:0005506 MF: iron ion binding;GO:0016705 MF: oxidoreductase activity, acting on paired donors, with incorporation or reduction of molecular oxygen;GO:0020037 MF: heme binding;GO:0055114 BP: …	GO:0016491,GO:0004497,GO:0055114,GO:0020037,GO:0009058,GO:0046914,GO:0044711,GO:0043169,GO:0019748,GO:0044699,GO:0016705,GO:0043167,GO:0016021,GO:0008152,GO:0044550,GO:0003824,GO:0046872,GO:0031224,GO:0044425,GO:1901363,GO:0044710,GO:0005506,GO:0097159,GO:0016709,GO:0005488,GO:0046906
chr2D	23304676	23311445	TraesCS2D01G058700	tr|A0A199VJV0|A0A199VJV0_ANACO Cation-chloride cotransporter 1 PF00324: Amino acid permease; PF03522: Solute carrier family 12IPR004841: Amino acid permease/ SLC12A domain; IPR004842: SLC12A transporter family; IPR018491: SLC12A transporter, C-terminal GO:0005215 MF: transporter activity;GO:0006810 BP: transport;GO:0006811 BP: ion transport;GO:0015377 MF: cation:chloride symporter activity;GO:001…	GO:0055075,GO:0055080,GO:0031224,GO:0005215,GO:0071804,GO:0055065,GO:0055067,GO:0044765,GO:0015698,GO:0098661,GO:0015108,GO:0015079,GO:0015672,GO:0015103,GO:0008324,GO:0009987,GO:0055081,GO:0044699,GO:0055083,GO:0006810,GO:0022890,GO:0015077,GO:0048878,GO:0098656,GO:0015377,GO:0065007,GO:0046873,GO:0055064,GO:0042592,GO:0015379,GO:0022892,GO:0034220,GO:0098662,GO:0015296,GO:0055085,GO:0015291,GO:…
