## Supplementary material for "Genomic patterns of introgression in interspecific populations created by crossing wheat with its wild relative": Table S10

### Sheet: Sheet1
Table S10. Tenacious glume (Tg) scores for the introgression lines with and without introgression from Ae. tauschii parents on chromosome arm 2DS where the Tg gene is located
Name	Sample ID	Expected Tg score	Observed Tg score	IBD start	IBD end	Remarks
KS15SGDCB097-6	103_6	YES	YES	22844947	29734547	Start is at 3.3 Mb to the right of Tg gene marker
KS15SGDCB102-10	108_10	NO	NO	9523309	13686271	Stop is at 5.9 Mb to the left of Tg gene marker
KS15SGDCB102-2	108_2	NO	NO	6145472	11609629	Stop is at 8 Mb to the left of Tg gene marker
KS15SGDCB102-3	108_3	YES	NO	20358212	28841759	Spans the map location of Tg gene (Sood et al. 2009; Dvorak et al. 2012)
KS15SGDCB102-9	108_9	YES	YES	17497642	28841759	Spans the map location of Tg gene (Sood et al. 2009; Dvorak et al. 2012)
KS15SGDCB103-17	109_17	NO	NO	2571530	5695512	Stop is at 13.9 Mb to the left of Tg gene marker
KS15SGDCB103-3	109_3	NO	NO	221719	5695512	Stop is at 13.9 Mb to the left of Tg gene marker
KS15SGDCB104-2	110_2	NO	NO	2516600	5889531	Stop is at 13.7 Mb to the left of Tg gene marker
KS15SGDCB104-3	110_3	YES	YES	17497642	29880979	Spans the map location of Tg gene (Sood et al. 2009; Dvorak et al. 2012)
KS15SGDCB105-11	111_11	YES	NA	11197881	36768825	Spans the map location of Tg gene (Sood et al. 2009; Dvorak et al. 2012)
KS15SGDCB105-13	111_13	NO	NO	11197881	17497615	Stop is at 2.1 Mb to the left of Tg gene marker
KS15SGDCB105-17	111_17	YES	YES	10863645	22815110	Spans the map location of Tg gene (Sood et al. 2009; Dvorak et al. 2012)
KS15SGDCB105-3	111_3	YES	NO	11197881	22815110	Spans the map location of Tg gene (Sood et al. 2009; Dvorak et al. 2012)
KS15SGDCB106-1	112_1	NO	NO	11819304	17497615	Stop is at 2.1 Mb to the left of Tg gene marker
KS15SGDCB106-9	112_9	NO	NO	2474040	17497615	Stop is at 2.1 Mb to the left of Tg gene marker
KS15SGDCB108-1	114_1	YES	NA	10863645	22815110	Spans the map location of Tg gene (Sood et al. 2009; Dvorak et al. 2012)
KS15SGDCB108-2	114_2	NO	NO	4478031	18346999	Stop is at 1.3 Mb to the left of Tg gene marker
KS15SGDCB108-3	114_3	YES	NA	10470483	22815110	Spans the map location of Tg gene (Sood et al. 2009; Dvorak et al. 2012)
KS15SGDCB108-5	114_5	NO	NA	22844931	38060344	Start is at 3.2 Mb to the right of Tg gene marker
KS15SGDCB108-6	114_6	NO	NO	12249183	19022004	Stop is at 0.6 Mb to the left of Tg gene marker
KS15SGDCB108-7	114_7	YES	NA	10863645	22815110	Spans the map location of Tg gene (Sood et al. 2009; Dvorak et al. 2012)
KS15SGDCB108-9	114_9	YES	NA	5383388	22815110	Spans the map location of Tg gene (Sood et al. 2009; Dvorak et al. 2012)
KS15SGDCB112-17	118_17	NO	NO	10470483	14117242	Stop is at 5.5 Mb to the left of Tg gene marker
KS15SGDCB086-3	92_3	YES	NO	14035029	33772294	Spans the map location of Tg gene (Sood et al. 2009; Dvorak et al. 2012)
KS15SGDCB090-10	96_10	NO	NO	10470483	14970916	Stop is at 4.7 Mb to the left of Tg gene marker
KS15SGDCB090-12	96_12	NO	NO	23559028	31502829	Start is at 3.9 Mb to the right of Tg gene marker
KS15SGDCB090-15	96_15	YES	YES	20919662	27328198	Spans the map location of Tg gene (Sood et al. 2009; Dvorak et al. 2012)
KS15SGDCB091-18	97_18	NO	NO	221719	4382426	Stop is at 15 Mb to the left of Tg gene marker
KS15SGDCB091-2	97_2	NO	NO	221719	6598248	Stop is at 13 Mb to the left of Tg gene marker
KS15SGDCB092-16	98_16	NO	NO	221719	6598248	Stop is at 13 Mb to the left of Tg gene marker
KS15SGDCB092-17	98_17	YES	NA	11819174	22815110	Spans the map location of Tg gene (Sood et al. 2009; Dvorak et al. 2012)
KS15SGDCB093-1	99_1	NO	NO	23225291	32753458	Start is at 3.6 Mb to the right of Tg gene marker
KS15SGDCB093-5	99_5	YES	NA	14085732	33728739	Spans the map location of Tg gene (Sood et al. 2009; Dvorak et al. 2012)
Note
These results are from two independent scores. In most cases the scores were in agrement but in case there was a contradiction,
a 'YES' was considered true when the identity by descent (IBD) segement spanned the Tg gene locus and a 'NO' was considered true if the
segment was either on the left or the right side of the Tg gene locus
NA means that the introgression line was not available for phenotyping
