## Supplementary material for "Genomic patterns of introgression in interspecific populations created by crossing wheat with its wild relative": Table S11

### Sheet: Sheet1
Table S11. SNPs on chromosome arm 2DS significantly associated with tenacious glume trait.
SNP	Chromosome	Position	P.value	maf	nobs	Rsquare.of.Model.without.SNP	Rsquare.of.Model.with.SNP	FDR_Adjusted_P-values
chr2D_30582113	2	30582113	6.52484e-09	0.0833333	330	0.0500094	0.15356	4.54782e-05
chr2D_30889993	2	30889993	6.52484e-09	0.0833333	330	0.0500094	0.15356	4.54782e-05
chr2D_30889996	2	30889996	6.52484e-09	0.0833333	330	0.0500094	0.15356	4.54782e-05
chr2D_30890034	2	30890034	6.52484e-09	0.0833333	330	0.0500094	0.15356	4.54782e-05
chr2D_24913587	2	24913587	2.12514e-07	0.122727	330	0.0500094	0.131914	0.000394992
chr2D_24919214	2	24919214	2.12514e-07	0.122727	330	0.0500094	0.131914	0.000394992
chr2D_24937331	2	24937331	2.12514e-07	0.122727	330	0.0500094	0.131914	0.000394992
chr2D_30619104	2	30619104	1.63457e-07	0.0893939	330	0.0500094	0.133524	0.000394992
chr2D_30670276	2	30670276	1.63457e-07	0.0893939	330	0.0500094	0.133524	0.000394992
chr2D_30670380	2	30670380	1.63457e-07	0.0893939	330	0.0500094	0.133524	0.000394992
chr2D_30680256	2	30680256	1.63457e-07	0.0893939	330	0.0500094	0.133524	0.000394992
chr2D_23037705	2	23037705	3.66593e-07	0.0878788	330	0.0500094	0.12858	0.000601213
chr2D_23037728	2	23037728	3.66593e-07	0.0878788	330	0.0500094	0.12858	0.000601213
chr2D_25168219	2	25168219	5.01444e-07	0.0893939	330	0.0500094	0.126671	0.000735804
chr2D_25168159	2	25168159	8.2458e-07	0.0848485	330	0.0500094	0.123651	0.00114946
chr2D_19007245	2	19007245	9.62903e-07	0.15	330	0.0500094	0.122712	0.00127837
chr2D_18649468	2	18649468	1.06238e-06	0.136364	330	0.0500094	0.122118	0.00134632
chr2D_24901704	2	24901704	1.24883e-06	0.115152	330	0.0500094	0.121141	0.00139269
chr2D_24901746	2	24901746	1.76146e-06	0.110606	330	0.0500094	0.119068	0.00181887
chr2D_19242994	2	19242994	2.72809e-06	0.140909	330	0.0500094	0.11644	0.00230482
chr2D_25010326	2	25010326	3.97324e-06	0.121212	330	0.0500094	0.11419	0.00257614
chr2D_25010363	2	25010363	3.97324e-06	0.121212	330	0.0500094	0.11419	0.00257614
chr2D_25010364	2	25010364	3.97324e-06	0.121212	330	0.0500094	0.11419	0.00257614
chr2D_25042428	2	25042428	3.97324e-06	0.121212	330	0.0500094	0.11419	0.00257614
chr2D_25044097	2	25044097	3.97324e-06	0.121212	330	0.0500094	0.11419	0.00257614
chr2D_25044133	2	25044133	3.97324e-06	0.121212	330	0.0500094	0.11419	0.00257614
chr2D_25045030	2	25045030	3.97324e-06	0.121212	330	0.0500094	0.11419	0.00257614
chr2D_25064816	2	25064816	3.97324e-06	0.121212	330	0.0500094	0.11419	0.00257614
chr2D_25064823	2	25064823	3.97324e-06	0.121212	330	0.0500094	0.11419	0.00257614
chr2D_25528119	2	25528119	4.87295e-06	0.134848	330	0.0500094	0.112972	0.00308768
chr2D_22446434	2	22446434	5.89268e-06	0.116667	330	0.0500094	0.11184	0.00340133
chr2D_23970079	2	23970079	9.09065e-06	0.110606	330	0.0500094	0.109266	0.00422412
chr2D_24189546	2	24189546	9.09065e-06	0.110606	330	0.0500094	0.109266	0.00422412
chr2D_24208177	2	24208177	9.09065e-06	0.110606	330	0.0500094	0.109266	0.00422412
chr2D_24208193	2	24208193	9.09065e-06	0.110606	330	0.0500094	0.109266	0.00422412
chr2D_24208225	2	24208225	9.09065e-06	0.110606	330	0.0500094	0.109266	0.00422412
chr2D_24230732	2	24230732	1.10464e-05	0.112121	330	0.0500094	0.108112	0.00432408
chr2D_24242713	2	24242713	1.10464e-05	0.112121	330	0.0500094	0.108112	0.00432408
chr2D_24316258	2	24316258	1.10464e-05	0.112121	330	0.0500094	0.108112	0.00432408
chr2D_24357821	2	24357821	1.10464e-05	0.112121	330	0.0500094	0.108112	0.00432408
chr2D_24423469	2	24423469	1.10464e-05	0.112121	330	0.0500094	0.108112	0.00432408
chr2D_24423499	2	24423499	1.10464e-05	0.112121	330	0.0500094	0.108112	0.00432408
chr2D_24447387	2	24447387	1.10464e-05	0.112121	330	0.0500094	0.108112	0.00432408
chr2D_24448135	2	24448135	1.10464e-05	0.112121	330	0.0500094	0.108112	0.00432408
chr2D_24448139	2	24448139	1.10464e-05	0.112121	330	0.0500094	0.108112	0.00432408
chr2D_24450128	2	24450128	1.10464e-05	0.112121	330	0.0500094	0.108112	0.00432408
chr2D_24487676	2	24487676	1.10464e-05	0.112121	330	0.0500094	0.108112	0.00432408
chr2D_18649471	2	18649471	1.45614e-05	0.133333	330	0.0500094	0.10648	0.00515045
chr2D_18744522	2	18744522	1.45614e-05	0.133333	330	0.0500094	0.10648	0.00515045
chr2D_29281710	2	29281710	1.45942e-05	0.137879	330	0.0500094	0.106467	0.00515045
chr2D_29281804	2	29281804	1.45942e-05	0.137879	330	0.0500094	0.106467	0.00515045
chr2D_29436465	2	29436465	1.45942e-05	0.137879	330	0.0500094	0.106467	0.00515045
chr2D_29436478	2	29436478	1.45942e-05	0.137879	330	0.0500094	0.106467	0.00515045
chr2D_21934484	2	21934484	1.72377e-05	0.107576	330	0.0500094	0.105486	0.0054612
chr2D_21934496	2	21934496	1.72377e-05	0.107576	330	0.0500094	0.105486	0.0054612
chr2D_22506570	2	22506570	1.69633e-05	0.110606	330	0.0500094	0.10558	0.0054612
chr2D_22506589	2	22506589	1.69633e-05	0.110606	330	0.0500094	0.10558	0.0054612
chr2D_22509300	2	22509300	1.69633e-05	0.110606	330	0.0500094	0.10558	0.0054612
chr2D_24471066	2	24471066	1.84905e-05	0.113636	330	0.0500094	0.105073	0.00556938
chr2D_24471074	2	24471074	1.84905e-05	0.113636	330	0.0500094	0.105073	0.00556938
chr2D_24902009	2	24902009	2.02083e-05	0.122727	330	0.0500094	0.104551	0.0059306
chr2D_25165341	2	25165341	3.6107e-05	0.116667	330	0.0500094	0.10115	0.00947091
chr2D_25165347	2	25165347	3.6107e-05	0.116667	330	0.0500094	0.10115	0.00947091
chr2D_25169578	2	25169578	3.6107e-05	0.116667	330	0.0500094	0.10115	0.00947091
chr2D_25169612	2	25169612	3.6107e-05	0.116667	330	0.0500094	0.10115	0.00947091
chr2D_24569083	2	24569083	5.13593e-05	0.1	330	0.0500094	0.0990952	0.0124513
chr2D_24745604	2	24745604	5.13593e-05	0.1	330	0.0500094	0.0990952	0.0124513
chr2D_24745631	2	24745631	5.13593e-05	0.1	330	0.0500094	0.0990952	0.0124513
chr2D_24745635	2	24745635	5.13593e-05	0.1	330	0.0500094	0.0990952	0.0124513
chr2D_19068203	2	19068203	9.98879e-05	0.143939	330	0.0500094	0.0952395	0.022279
chr2D_19040807	2	19040807	0.000127545	0.136364	330	0.0500094	0.0938305	0.0269391
chr2D_23567442	2	23567442	0.000180396	0.110606	330	0.0500094	0.0918394	0.0353073
chr2D_23568510	2	23568510	0.000180396	0.110606	330	0.0500094	0.0918394	0.0353073
chr2D_23568552	2	23568552	0.000180396	0.110606	330	0.0500094	0.0918394	0.0353073
chr2D_23568557	2	23568557	0.000180396	0.110606	330	0.0500094	0.0918394	0.0353073
chr2D_28842167	2	28842167	0.000198604	0.242424	330	0.0500094	0.0912887	0.0361901
chr2D_28843816	2	28843816	0.000198604	0.242424	330	0.0500094	0.0912887	0.0361901
chr2D_28843891	2	28843891	0.000198604	0.242424	330	0.0500094	0.0912887	0.0361901
chr2D_28867878	2	28867878	0.000198604	0.242424	330	0.0500094	0.0912887	0.0361901
chr2D_21934481	2	21934481	0.000256272	0.128788	330	0.0500094	0.0898322	0.0399155
chr2D_28009558	2	28009558	0.000258809	0.187879	330	0.0500094	0.089776	0.0400867
chr2D_30017824	2	30017824	0.000355189	0.236364	330	0.0500094	0.0879746	0.0473614
chr2D_30267376	2	30267376	0.000355189	0.236364	330	0.0500094	0.0879746	0.0473614
chr2D_28832061	2	28832061	0.00036585	0.24697	330	0.0500094	0.0878067	0.0481128
